# Single cell genomics and fluorescence microscopy suggest a permanent plastid in a marine centrohelid

**DOI:** 10.64898/2026.06.22.732937

**Authors:** Anne Walraven, Vasily Zlatogursky, Patrick J. Keeling, Rachel A. Foster, Fabien Burki

**Affiliations:** Department of Organismal Biology, Program in Systematic Biology, Uppsala University, Uppsala, Sweden; Botany Department, University of British Columbia, 6270 University Blvd. Vancouver, BC, Canada; Department of Ecology, Environment, and Plant Sciences, Stockholm University, Stockholm Sweden

**Keywords:** plastid evolution, endosymbiosis, horizontal gene transfer, centrohelids

## Abstract

Photosynthetic organelles (plastids), which originated via primary endosymbiosis between an Archaeplastida ancestor and cyanobacteria, have shaped the Earth’s oxygen-rich atmosphere and spread across the eukaryotic tree of life through multiple secondary and higher order endosymbioses. Yet, the mechanisms driving the transition from endosymbiont to organelle remain poorly understood, highlighting the need for novel systems to elucidate the stages of endosymbiont integration and test the generality of plastid evolution models. Here, we employ single-cell genomics and catalyzed reporter deposition fluorescence in-situ hybridization (CARD-FISH) to investigate the dictyochophyte plastids of the poorly known marine centrohelid *Meringosphaera* across diverse geographic locations. Our analyses detected novel microdiversity of cells both containing and lacking plastids. Using phylogenomics we show that host and plastid data are perfectly congruent across a large plastid-containing clade (named MER-2), strongly indicating co-evolution. Extensive environmental screening using double CARD-FISH simultaneously targeting host and plastid further confirms that MER-2 cells almost always harbor plastids, supporting the hypothesis of permanent plastid integration and vertical transmission. Additionally, we find that both MER-2 hosts and other *Meringosphaera* lineages encode multiple plastid-associated genes from diverse phylogenetic origins, with many of their products predicted to be plastid-targeted. Collectively, our findings represent the first report of algae in centrohelids, a large eukaryotic group of otherwise heterotrophic predators. The discovery of new plastids is rare and underscores the importance of exploring uncultured algae to provide new insights into plastid origin and evolution.
