## Supplementary material for "Single cell genomics and fluorescence microscopy suggest a permanent plastid in a marine centrohelid": Dataset S1

### Sheet: Sampling metadata
Single cell name	MER clade	Sample location	Latitude	Longitude	Sample depth	Sampling date	Cell isolation date	Chlorophyll auto-fluorescence
SE-N12	MER-2A	Sweden, Å17	58.284500	10.505000	0 m	2022-05-23	2022-05-28	NA
SE-N15	MER-2A	Sweden, Å17	58.284500	10.505000	0 m	2022-05-23	2022-05-28	NA
SE-N16	MER-2A	Sweden, Å17	58.284500	10.505000	0 m	2022-05-23	2022-05-28	NA
SE-N18	MER-2A	Sweden, Å17	58.284500	10.505000	0 m	2022-05-23	2022-05-29	NA
SE-N19	MER-2A	Sweden, Å17	58.284500	10.505000	0 m	2022-05-23	2022-05-29	NA
SE-N21	MER-2A	Sweden, Å17	58.284500	10.505000	0 m	2022-05-23	2022-05-29	NA
SE-N22	MER-2A	Sweden, Å17	58.284500	10.505000	0 m	2022-05-23	2022-05-29	NA
SE-N27	MER-2A	Sweden, Å17	58.284500	10.505000	0 m	2022-05-23	2022-05-29	NA
SE-N28	MER-2A	Sweden, Å17	58.284500	10.505000	0 m	2022-05-23	2022-05-29	NA
SE-N31	MER-2A	Sweden, Å17	58.284500	10.505000	0 m	2022-05-23	2022-05-29	NA
SE-N6	unknown	Sweden, Å17	58.284500	10.505000	0 m	2022-05-23	2022-05-28	NA
SE-N8	MER-2A	Sweden, Å17	58.284500	10.505000	0 m	2022-05-23	2022-05-28	NA
SE-N41	MER-2E	Sweden, Å17	58.284333	10.504333	0 m	2022-08-12	2022-08-25	NA
SE-N42	MER-2E	Sweden, Å17	58.284333	10.504333	0 m	2022-08-12	2022-08-25	NA
SE-N44	MER-2E	Sweden, Å17	58.284333	10.504333	0 m	2022-08-12	2022-08-26	NA
SE-W47	MER-2C	Sweden, Å17	58.284833	10.503667	0 m	2022-11-09	2022-11-18	yes
SE-W48	MER-2A	Sweden, Å17	58.284833	10.503667	0 m	2022-11-09	2022-11-18	yes
SE-W2	MER-3	Sweden, Å17	58.284333	10.504167	0 m	2023-04-12	2023-04-20	no
SE-W20	MER-3	Sweden, Å17	58.284333	10.504167	0 m	2023-04-12	2023-04-22	no
SE-W25	MER-3	Sweden, Å17	58.285667	10.504167	0 m	2023-05-08	2023-05-16	no
SE-W27	MER-2A	Sweden, Å17	58.284333	10.505333	0 m	2023-07-16	2023-07-18	yes
SE-W29	MER-3	Sweden, Å17	58.284333	10.505333	0 m	2023-07-16	2023-07-18	no
SE-W30	MER-2E	Sweden, Å17	58.284333	10.505333	0 m	2023-07-16	2023-07-18	yes
SE-W31	MER-2C	Sweden, Å17	58.284333	10.505333	0 m	2023-07-16	2023-07-18	yes
CA-SC1224	MER-2A	Canada, Quadra Island	50.115470	-125.220704	Plankton net	2024-06-05	2024-06-05	NA
CA-SC1225	MER-2A	Canada, Quadra Island	50.115470	-125.220704	Plankton net	2024-06-05	2024-06-05	NA
CA-SC1226	MER-2A	Canada, Quadra Island	50.115470	-125.220704	Plankton net	2024-06-05	2024-06-05	NA
CA-SC1228	MER-2B	Canada, Ogden Point	48.414812	-123.384372	0 m	2024-06-11	2024-06-12	NA
CA-SC1229	MER-2B	Canada, Ogden Point	48.414812	-123.384372	0 m	2024-06-11	2024-06-13	NA
CA-M1	MER-2B	Canada, Calvert Island	51.653993	-128.101117	Plankton net	2024-06-21	2024-06-21	NA
CA-M2	unknown	Canada, Calvert Island	51.653993	-128.101117	Plankton net	2024-06-21	2024-06-21	NA
CA-M3	MER-2A	Canada, Calvert Island	51.653993	-128.101117	Plankton net	2024-06-21	2024-06-21	NA
CA-M7	MER-3	Canada, Calvert Island	51.653993	-128.101117	Plankton net	2024-06-22	2024-06-22	NA
CA-M8-1	MER-3	Canada, Calvert Island	51.653993	-128.101117	Plankton net	2024-06-22	2024-06-22/23	NA
CA-M8-2	MER-2B	Canada, Calvert Island	51.653993	-128.101117	Plankton net	2024-06-22	2024-06-22/23	NA
CA-M12	unknown	Canada, Calvert Island	51.653993	-128.101117	Plankton net	2024-06-23	2024-06-23	NA
CA-M16	MER-2A	Canada, Calvert Island	51.653993	-128.101117	Plankton net	2024-06-24	2024-06-24	NA
CA-M20	MER-2A	Canada, Calvert Island	51.653993	-128.101117	Plankton net	2024-06-25	2024-06-25	NA
CA-M21	MER-2B	Canada, Cortes Island	50.106955	-125.063135	Plankton net	2024-07-03	2024-07-05	NA
CA-M23	MER-2A	Canada, Cortes Island	50.106955	-125.063135	Plankton net	2024-07-03	2024-07-05	NA
CA-M24	MER-2B	Canada, Cortes Island	50.106955	-125.063135	0 m	2024-07-03	2024-07-05	NA
CA-M29	MER-2A	Canada, Cortes Island	50.106955	-125.063135	0 m	2024-07-03	2024-07-09	NA
CA-M30	MER-2B	Canada, Cortes Island	50.106955	-125.063135	0 m	2024-07-03	2024-07-09	NA
CU-9	MER-2D	Curaçao, Carmabi	12.1223612	-68.9700555	0 m	2024-10-23	2024-10-23	NA
CU-13	MER-2D	Curaçao, Carmabi	12.1223612	-68.9700555	0 m	2024-10-24	2024-10-25	NA
CU-15	MER-2D	Curaçao, Kalki beach	12.3753055	-69.1581945	0 m	2024-10-24	2024-10-24	NA
CU-16	unknown	Curaçao, Carmabi	12.1223612	-68.9700555	0 m	2024-10-24	2024-10-24	NA
CU-11	MER-2D	Curaçao, Carmabi	12.1223612	-68.9700555	0 m	2024-10-25	2024-10-25	NA
CU-2	MER-2D	Curaçao, Carmabi	12.1223612	-68.9700555	0 m	2024-10-25	2024-10-25	NA
CU-8	MER-2D	Curaçao, Carmabi	12.1223612	-68.9700555	0 m	2024-10-25	2024-10-25	NA

### Sheet: SAG stats
SAG	MER clade	Number of contigs	Total length (Mbp)	GC-content (%)	N50 (bp)	BUSCO			18S rDNA	28S rDNA
						Complete	Fragmented	Missing
SE-N12	MER-2A	26984	18618708	45.81	2015	5	4	120	PZ506387 (1720 bp)	PZ506422 (3014 bp)
SE-N15	MER-2A	20060	15802748	46.92	1874	9	4	116	-	PZ506423 (829 bp)
SE-N16	MER-2A	33794	21060600	46.57	2017	4	3	122	-	PZ506424 (223 bp), PZ506425 (377 bp), PZ506426 (304 bp), PZ506427 (1151 bp)
SE-N18	MER-2A	29514	17000737	45.36	2056	4	2	123	PZ506399 (1720 bp)	PZ506428 (3014 bp)
SE-N19	MER-2A	24079	16671498	45.68	1992	5	2	122	-	-
SE-N21	MER-2A	18099	13467485	45.77	2323	1	3	125	-	PZ506429 (308 bp)
SE-N22	MER-2A	16153	12930622	45.51	2255	4	3	122	-	PZ506430 (794 bp)
SE-N27	MER-2A	17610	16258282	46.33	2617	5	5	119	-	PZ506431 (446 bp), PZ506432 (1073 bp), PZ506433 (359 bp)
SE-N28	MER-2A	14263	33669854	58.87	8940	27	15	87	PZ506400 (1720 bp)	PZ506434 (2904 bp)
SE-N31	MER-2A	25703	20777823	47.71	2281	6	3	120	PZ506365 (287 bp), PZ506366 (368 bp), PZ506367 (428 bp), PZ506368 (161 bp)	PZ506435 (677 bp), PZ506436 (418 bp), PZ506437 (271 bp), PZ506438 (607 bp), PZ506439 (297 bp)
SE-N6	unknown	18791	15722751	46.21	2556	3	5	121	-	-
SE-N8	MER-2A	25298	17627385	46.38	2028	5	3	121	-	-
SE-N41	MER-2E	20186	46048762	52.33	9840	38	21	70	PZ506376 (1720 bp)	PZ506440 (3021 bp)
SE-N42	MER-2E	18963	36868197	52.52	8194	28	12	89	PZ506377 (1720 bp)	PZ506441 (3010 bp)
SE-N44	MER-2E	12532	20213371	52.32	5498	18	10	101	PZ506378 (1720 bp)	PZ506442 (3012 bp)
SE-W47	MER-2C	28782	37597432	58.37	8535	30	21	78	PZ506386 (1720 bp)	PZ506451 (974 bp), PZ506452 (1574 bp)
SE-W48	MER-2A	29026	34153150	58.18	6578	27	15	87	PZ506389 (1720 bp)	PZ506453 (3014 bp)
SE-W2	MER-3	24176	27725076	56.2	4357	10	15	104	PZ506371 (1717 bp)	PZ506447 (946 bp), PZ506448 (2004 bp)
SE-W20	MER-3	47035	54528151	56.6	4372	33	26	70	PZ506374 (1570 bp)	PZ506443 (3008 bp)
SE-W25	MER-3	4443	3481317	52.37	3596	0	2	127	PZ506370 (1717 bp)	PZ506444 (3008 bp)
SE-W27	MER-2A	106119	100438024	53.52	5175	22	18	89	PZ506363 (896 bp), PZ506364 (651 bp)	PZ506445 (2814 bp)
SE-W29	MER-3	35840	45053004	51.55	5638	5	5	119	PZ506369 (1717 bp)	PZ506446 (2319 bp)
SE-W30	MER-2E	75336	69429567	52.12	5738	31	25	73	PZ506375 (1720 bp)	PZ506449 (3014 bp)
SE-W31	MER-2C	33143	21334520	58.21	2982	9	9	111	PZ506385 (1720 bp)	PZ506450 (3008 bp)
CA-SC1224	MER-2A	39809	33535569	52.78	4809	16	15	98	PZ506393 (1720 bp)	PZ506412 (3014 bp)
CA-SC1225	MER-2A	32818	21390814	48.92	3171	5	10	114	PZ506392 (1720 bp)	PZ506413 (3014 bp)
CA-SC1226	MER-2A	179971	58377780	44.45	859	2	13	114	-	-
CA-SC1228	MER-2B	40225	27392270	49.97	3188	7	9	113	PZ506391 (1720 bp)	PZ506414 (2740 bp)
CA-SC1229	MER-2B	50071	56794329	56.48	4656	33	32	64	PZ506390 (1720 bp)	PZ506415 (3016 bp)
CA-M1	MER-2B	112578	57016034	50	2872	14	14	101	PZ506398 (1720 bp)	PZ506402 (3001 bp)
CA-M2	unknown	299489	230668665	47.55	3280	8	12	109	-	-
CA-M3	MER-2A	53031	37610500	47.51	4567	4	18	107	PZ506397 (1720 bp)	PZ506407 (3014 bp)
CA-M7	MER-3	68151	55963869	47.75	4154	5	9	115	PZ506373 (1717 bp)	PZ506409 (3008 bp)
CA-M8-1	MER-3	50012	42250296	47.93	4084	5	8	116	PZ506372 (1717 bp)	PZ506410 (3008 bp)
CA-M8-2	MER-2B	13434	11806514	50.27	4501	1	2	126	PZ506388 (1714 bp)	PZ506411 (3016 bp)
CA-M12	unknown	72517	52464522	50.18	3168	13	11	105	-	-
CA-M16	MER-2A	68558	61807927	51.47	5246	30	26	73	PZ506396 (1720 bp)	PZ506403 (388 bp), PZ506404 (2252 bp)
CA-M20	MER-2A	14274	10161772	49.48	2683	2	4	123	PZ506395 (1720 bp)	PZ506405 (3014 bp)
CA-M21	MER-2B	34153	19583223	46.96	2026	3	2	124	-	-
CA-M23	MER-2A	270172	95099737	43.41	1281	6	10	113	-	-
CA-M24	MER-2B	61091	30848484	47.68	1488	4	6	119	PZ506394 (1720 bp)	PZ506406 (3016 bp)
CA-M29	MER-2A	61337	46515280	48.53	3132	9	7	113	-	-
CA-M30	MER-2B	94593	70277508	49.42	3079	8	11	110	PZ506401 (1225 bp)	PZ506408 (3016 bp)
CU-9	MER-2D	248317	127620635	48.62	1762	15	23	91	PZ506381 (1720 bp)	PZ506421 (2572 bp)
CU-13	MER-2D	325046	184627721	49.23	2226	10	12	107	PZ506379 (1720 bp)	PZ506417 (2802 bp)
CU-15	MER-2D	169627	88513891	49.17	1530	11	15	103	PZ506384 (1720 bp)	PZ506418 (3008 bp)
CU-16	unknown	344276	195573591	48.54	2237	10	8	111	-	-
CU-11	MER-2D	264204	131003642	49.32	1549	10	15	104	PZ506380 (1720 bp)	PZ506416 (2680 bp)
CU-2	MER-2D	274442	168258765	52.97	2539	43	33	53	PZ506383 (1720 bp)	PZ506419 (3008 bp)
CU-8	MER-2D	174172	91377620	49.5	1611	8	8	113	PZ506382 (1720 bp)	PZ506420 (3008 bp)
