## Supplementary material for "Single cell genomics and fluorescence microscopy suggest a permanent plastid in a marine centrohelid": Dataset S2

### Sheet: Sampling metadata
Filter code	Sample location	Latitude	Longitude	Sample depth (m)	Sampling date	Fixation date	Sample volume (l)	Fixation method	Filter pore size (µm)
c6222	Sweden, Å17	58.284333	10.505333	0	2023-07-16	2023-07-20	1	filter then fix	5
c6239	Sweden, Å17	58.285367	10.506100	0	2023-10-25	2023-10-28	1	filter then fix	5
c6240	Sweden, Å17	58.285367	10.506100	0	2023-10-25	2023-10-28	1	filter then fix	0.2
Calvert FA big	Canada, Calvert Island	51.653993	-128.101117	0	2024-06-27	2024-06-28	1	filter then fix	5
Calvert FA small	Canada, Calvert Island	51.653993	-128.101117	0	2024-06-27	2024-06-28	0.09	fix then filter	1
Calvert plankton	Canada, Calvert Island	51.653993	-128.101117	0	2024-06-27	2024-06-27/28	0.09	fix then filter	1
Cortes FA big	Canada, Cortes Island	50.106955	-125.063135	0	2024-07-03	2024-07-05	0.5	filter then fix	5
Cortes FA small	Canada, Cortes Island	50.106955	-125.063135	0	2024-07-03	2024-07-05	0.09	fix then filter	1
CCU10225	Curaçao, Tugboat beach	12.1223612	-68.9700555	0	2024-10-22	2024-10-22	0.9	filter then fix	5
CCU10230.2-4	Curaçao, Snake Bay	12.1392222	-68.9976388	15	2024-10-23	2024-10-23	0.09	fix then filter	0.2
CCU10240.2-2	Curaçao, Kalki beach	12.3753055	-69.1581945	0	2024-10-24	2024-10-24	0.09	fix then filter	0.2
CCU10245-1	Curaçao, Kalki beach	12.3753055	-69.1581945	0	2024-10-24	2024-10-24	0.4	filter then fix	5
CCU10250.2-1	Curaçao, Carmabi	12.1223612	-68.9700555	0	2024-10-25	2024-10-25	0.9	filter then fix	0.2
CCU10250.2-2	Curaçao, Carmabi	12.1223612	-68.9700555	0	2024-10-25	2024-10-25	0.09	fix then filter	0.2
CCU10255	Curaçao, Carmabi	12.1223612	-68.9700555	0	2024-10-25	2024-10-25	0.9	filter then fix	5
CCU10265-2	Curaçao, Tugboat beach	12.1223612	-68.9700555	15	2024-10-26	2024-10-26	0.9	filter then fix	5
CCU10270.2-2	Curaçao, Carmabi	12.1223612	-68.9700555	0	2024-10-27	2024-10-27	0.09	fix then filter	0.2
CCU10275	Curaçao, Carmabi	12.1223612	-68.9700555	0	2024-10-27	2024-10-27	0.9	filter then fix	5
CCU10285	Curaçao, Carmabi	12.1223612	-68.9700555	0	2024-10-28	2024-10-28	0.9	filter then fix	5

### Sheet: Imaged cells
Filter code	Cell_id	cell_type	Chlorophyll presence	16 rRNA probe hybridization	Cell diameter (µm)	Nucleus diameter (µm)	Number of plastids (when possible to differentiate)
c6222	f1_cell11	Meringosphaera	yes	yes	8.0956	3.26611
c6222	f1_cell12	Meringosphaera	yes	yes	8.006	3.21713	4
c6222	f1_cell13	Meringosphaera	yes	uncertain	7.8313	2.90967	3
c6222	f1_cell14	Meringosphaera	yes	uncertain	11.1208	3.6105	5
c6222	f1_cell15	Meringosphaera	yes	yes	7.0924	2.99983	3
c6222	f1_cell17	Meringosphaera	yes	uncertain	5.9193	2.59897
c6222	f1_cell18	Meringosphaera	yes	yes	6.7022	2.64616
c6222	f1_cell19	Meringosphaera	uncertain	uncertain	9.5924	3.64905
c6222	f1_cell20	Meringosphaera	yes	uncertain	10.4863	2.9327
c6222	f1_cell21	Meringosphaera	yes	uncertain	10.8538	4.05959
c6222	f1_cell22	Meringosphaera	yes	yes	7.9713	3.10909	3
c6222	f1_cell23	Meringosphaera	yes	uncertain	9.3667	3.03108
c6222	f1_cell24	Meringosphaera	yes	uncertain	6.3704	2.85741	6
c6222	f1_cell25	Meringosphaera	yes	uncertain	8.3001	3.80076
c6222	f1_cell26	Meringosphaera	yes	uncertain	6.8747	2.88272
c6222	f1_cell27	Meringosphaera	yes	uncertain	8.0161	2.96556
c6222	f1_cell28	Meringosphaera	uncertain	uncertain	7.8892	2.8271
c6222	f1_cell29	Meringosphaera	yes	uncertain	5.6337	2.19356	3
c6222	f1_cell31	Meringosphaera	yes	uncertain	7.8848	2.89947	6
c6222	f1_cell32	Meringosphaera	yes	uncertain	9.2743	3.81701	7
c6222	f1_cell33	Meringosphaera	yes	uncertain	8.6114	2.88832	5
c6222	f1_cell34	Meringosphaera	yes	yes	7.2567	3.18097	2
c6222	f1_cell35	Meringosphaera	yes	uncertain	10.3476	3.77162
c6222	f1_cell36	Meringosphaera	yes	yes	8.253	2.94734	5
c6222	f1_cell37	Meringosphaera	yes	uncertain	6.018	2.76747
c6222	f1_cell38	Meringosphaera	yes	uncertain	7.2604	3.1894
c6222	f1_cell40	Meringosphaera	yes	uncertain	6.2725	2.8214
c6222	f1_cell41	Meringosphaera	yes	yes	7.065	2.75967
c6222	f1_cell42	Meringosphaera	yes	uncertain	7.6383	3.56041
c6222	f1_cell43	Meringosphaera	yes	uncertain	6.4371	3.13998
c6222	f1_cell44	Meringosphaera	yes	uncertain	7.6723	3.49204
c6222	f1_cell45	Meringosphaera	yes	uncertain	6.527	2.87143	4
c6222	f1_cell46	Meringosphaera	yes	yes	7.8264	3.77458	9
c6222	f1_cell47	Meringosphaera	yes	uncertain	8.0885	3.18876	7
c6239	f2_cell72	Meringosphaera	yes	uncertain	5.9166	2.01374	2
c6239	f2_cell73	Meringosphaera	yes	yes	6.4956	2.19097
c6239	f2_cell74	Meringosphaera	yes	uncertain	10.0709	3.50183
c6239	f2_cell75	Meringosphaera	yes	uncertain	6.7416	2.57505	3
c6239	f3_cell2	Meringosphaera	yes	no	6.84	2.58022
c6239	f3_cell3	Meringosphaera	yes	uncertain	5.4988	1.98534	4
c6239	f3_cell4	Meringosphaera	yes	uncertain	5.7714	2.30852	4
c6239	f3_cell48	Meringosphaera	yes	uncertain	7.0208	1.88226	3
c6239	f3_cell49	Meringosphaera	yes	no	7.5009	2.17719
c6239	f3_cell5	Meringosphaera	yes	no	6.3014	2.29444	2
c6239	f3_cell50	Meringosphaera	yes	uncertain	7.1599	2.01838	5
c6239	f3_cell51	Meringosphaera	yes	yes	8.3674	2.57397	4
c6239	f3_cell52	Meringosphaera	yes	uncertain	5.159	1.74074	4
c6239	f3_cell53	Meringosphaera	yes	yes	5.4329	1.83409	3
c6240	f3_cell76	Meringosphaera	yes	yes	5.5919	1.77274
Calvert FA big	f9_cell55	Meringosphaera	yes	yes	6.5545	3.13957	8
Calvert FA big	f9_cell56	Meringosphaera	yes	yes	5.704	2.80245
Calvert FA small	f8_cell57	Meringosphaera	yes	yes	7.8662	4.00646
Calvert FA small	f8_cell58	Meringosphaera	yes	yes	9.0924	4.02458
Calvert plankton	f11_cell60	Meringosphaera	no	yes	3.9995	2.10977	3
CCU10225	f17_cell32	Meringosphaera	yes	uncertain	5.7098	2.30485
CCU10230.2-4	f21_cell26	Meringosphaera	yes	yes	5.2547	2.41881	5
CCU10230.2-4	f21_cell27	non-Meringosphaera morphology	uncertain	yes	3.2467	1.71936	2
CCU10230.2-4	f21_cell28	Meringosphaera	yes	yes	4.7627	2.29525	3
CCU10230.2-4	f21_cell29	non-Meringosphaera morphology	uncertain	yes	3.4706	1.8396	2
CCU10230.2-4	f21_cell30	non-Meringosphaera morphology	uncertain	yes	3.781	1.75868	2
CCU10240.2-2	f25_cell22	non-Meringosphaera morphology	uncertain	yes	3.2744	2.24766	2
CCU10240.2-2	f25_cell24	non-Meringosphaera morphology	uncertain	yes	3.9269	2.29236	2
CCU10240.2-2	f25_cell25	Meringosphaera	uncertain	yes	3.4464	1.86937	3
CCU10245-1	f26_cell12	Meringosphaera	yes	yes	4.378	2.95719	4
CCU10245-1	f26_cell13	Meringosphaera	yes	uncertain	4.8731	2.40966
CCU10245-1	f26_cell14	Meringosphaera	yes	yes	6.1435	2.45681	3
CCU10245-1	f26_cell15	Meringosphaera	yes	uncertain	4.5451	2.36903
CCU10245-1	f26_cell16	Meringosphaera	yes	yes	4.9907	3.16896	3
CCU10245-1	f26_cell17	Meringosphaera	yes	yes	5.3396	3.01336	4
CCU10245-1	f26_cell18	Meringosphaera	yes	yes	5.4622	3.01336	4
CCU10245-1	f26_cell19	Meringosphaera	yes	yes	6.0549	3.0764	3
CCU10245-1	f26_cell20	Meringosphaera	yes	yes	5.3533	2.37276	3
CCU10245-1	f26_cell21	Meringosphaera	yes	yes	5.756	2.93624	4
CCU10250.2-1	f7_cell64	Meringosphaera	yes	yes	4.8725	2.87805	3
CCU10250.2-1	f9_cell54	Meringosphaera	uncertain	yes	5.087	2.46723	3
CCU10250.2-2	f10_cell55	non-Meringosphaera morphology	uncertain	yes	2.7577	1.89897	2
CCU10250.2-2	f8_cell69	non-Meringosphaera morphology	uncertain	yes	3.7194	1.8992	2
CCU10255	f6_cell61	Meringosphaera	yes	yes	5.4812	1.85741	3
CCU10265-2	f30_cell11	non-Meringosphaera morphology	uncertain	yes	3.4859	1.77493	2
CCU10265-2	f32_cell1	Meringosphaera	yes	yes	5.352	3.24665	4
CCU10265-2	f32_cell10	Meringosphaera	yes	yes	4.7761	2.93099	2
CCU10265-2	f32_cell2	Meringosphaera	yes	yes	5.3256	2.82284	3
CCU10265-2	f32_cell3	Meringosphaera	yes	yes	4.4648	2.79772	2
CCU10265-2	f32_cell4	Meringosphaera	yes	yes	4.6913	2.54849	3
CCU10265-2	f32_cell5	Meringosphaera	yes	yes	7.1628	2.22399	3
CCU10265-2	f32_cell6	Meringosphaera	yes	yes	5.2463	2.30962	2
CCU10265-2	f32_cell7	Meringosphaera	yes	yes	5.5288	2.64701	3
CCU10265-2	f32_cell8	Meringosphaera	yes	yes	4.5056	2.76761	2
CCU10265-2	f32_cell9	Meringosphaera	yes	yes	4.7886	2.16467	2
CCU10270.2-2	f34_cell10	non-Meringosphaera morphology	yes	yes	2.9135	1.84317	2
CCU10270.2-2	f34_cell11	non-Meringosphaera morphology	uncertain	yes	3.4972	1.89046	2
CCU10270.2-2	f34_cell13	Meringosphaera	yes	yes	4.3835	2.4747	3
CCU10270.2-2	f34_cell14	non-Meringosphaera morphology	yes	yes	2.857	2.1718	2
CCU10270.2-2	f34_cell15	Meringosphaera	yes	yes	4.3288	2.20106	3
CCU10270.2-2	f34_cell6	non-Meringosphaera morphology	yes	yes	2.9384	1.7536	2
CCU10270.2-2	f34_cell7	Meringosphaera	yes	yes	4.669	2.02345	3
CCU10270.2-2	f34_cell8	non-Meringosphaera morphology	uncertain	yes	3.1465	1.90322	2
CCU10275	f35_cell1	Meringosphaera	yes	yes	3.7579	2.58244	3
CCU10275	f35_cell2	Meringosphaera	yes	yes	4.0805	2.16699	2
CCU10275	f35_cell4	Meringosphaera	yes	yes	5.837	2.75812	3
CCU10275	f35_cell5	Meringosphaera	yes	yes	4.1772	2.11046	2
CCU10285	f8_cell1	Meringosphaera	yes	uncertain	4.4884	1.92149
CCU10285	f8_cell2	Meringosphaera	yes	uncertain	5.4526	2.29194	2
CCU10285	f8_cell3	Meringosphaera	yes	yes	5.2939	2.20943	3
CCU10285	f8_cell4	Meringosphaera	yes	yes	4.6642	1.96445	2
CCU10285	f8_cell5	Meringosphaera	yes	yes	4.1123	2.19356	4
CCU10285	f8_cell6	Meringosphaera	yes	yes	3.4877	2.09311	2
CCU10285	f8_cell7	Meringosphaera	yes	yes	4.4836	1.96306
CCU10285	f8_cell8	Meringosphaera	yes	yes	5.1307	1.97128	3
CCU10285	f8_cell9	Meringosphaera	yes	yes	4.1798	2.34649	2
Cortes FA big	f12_cell33	Meringosphaera	yes	yes	5.2585	2.71691	5
Cortes FA big	f12_cell34	Meringosphaera	yes	yes	5.4662	2.54501	5
Cortes FA big	f12_cell35	Meringosphaera	yes	yes	5.4025	2.86475	5
Cortes FA big	f12_cell36	Meringosphaera	yes	yes	5.3718	2.51451	4
Cortes FA big	f12_cell37	Meringosphaera	yes	yes	6.5928	3.02942
Cortes FA big	f12_cell38	Meringosphaera	uncertain	yes	6.5975	3.12053
Cortes FA big	f12_cell39	Meringosphaera	yes	yes	6.2209	3.61145	6
Cortes FA big	f12_cell40	Meringosphaera	yes	yes	7.0285	3.57091
Cortes FA small	f11_cell41	Meringosphaera	yes	yes	5.1653	2.52676
Cortes FA small	f11_cell42	Meringosphaera	yes	yes	5.9327	3.5067
Cortes FA small	f11_cell43	Meringosphaera	uncertain	uncertain	4.1001	2.5897
Cortes FA small	f11_cell44	Meringosphaera	yes	yes	7.9349	3.27172	8
Cortes FA small	f11_cell45	Meringosphaera	yes	yes	7.5423	3.4432
Cortes FA small	f11_cell46	Meringosphaera	yes	yes	7.1341	3.53676	7
Cortes FA small	f11_cell47	Meringosphaera	yes	yes	4.6492	2.39589	4
Cortes FA small	f11_cell48	Meringosphaera	yes	yes	6.8246	3.95268	12
Cortes FA small	f11_cell49	Meringosphaera	yes	yes	5.4561	2.89385
Cortes FA small	f11_cell50	Meringosphaera	yes	yes	5.1444	3.09285	5
Cortes FA small	f11_cell51	Meringosphaera	yes	yes	5.8672	3.03089
Cortes FA small	f11_cell52	Meringosphaera	yes	yes	5.8601	2.6202	5
Cortes FA small	f11_cell53	Meringosphaera	yes	yes	7.0187	3.71562
Cortes FA small	f11_cell54	Meringosphaera	yes	yes	7.0598	3.4207
