## Supplementary material for "Single cell genomics and fluorescence microscopy suggest a permanent plastid in a marine centrohelid": Dataset S4

### Sheet: Meringosphaera candidates
gene	Meringosphaera candidates	Swissprot top hit	DEEPLOC 2.1					SignalP 6.0				TargetP 2.0
			localizations	score	signals	membrane types	score	Prediction	Score	split/fragment	CS-position	Prediction	Score	split/fragment	CS-position	Prediction	Score	split/fragment	CS-position	Prediction	Score	split/fragment	CS-position
ACC	Haptista_Centroplasthelida|Meringosphaera_COSAG2C|ERR1719310_1584138|28904	Acetyl-CoA carboxylase 2, EC:6.4.1.2, ACC-beta	Plastid	0.6190999746322632	Chloroplast transit peptide	Peripheral|Soluble	0.6948000192642212 | 0.7578999996185303	OTHER				mTP	0.823338	51-150	CS pos: 25-26. RTY-GT. Pr: 0.8881	mTP	0.755273	851-950	CS pos: 29-30. LVR-TD. Pr: 0.2431
	Haptista_Centroplasthelida|Meringosphaera_COSAG2D|ERR1719223_1298229|025939	Acetyl-CoA carboxylase, EC:6.4.1.2, ACC-alpha, Biotin carboxylase, EC:6.3.4.14	Cytoplasm	0.8400999903678894	Nuclear localization signal	Soluble	0.847000002861023	OTHER				OTHER
	Haptista_Centroplasthelida|Meringosphaera_COSAG2A-SE|8.634e-138|27814	Acetyl-CoA carboxylase, ACC, EC:6.4.1.2, Fatty acid synthetase 3, mRNA transport-defective protein 7, Biotin carboxylase, EC:6.3.4.14	Cytoplasm	0.7382000088691711		Soluble	0.6855000257492065	OTHER				mTP	0.883204	701-800	CS pos: 30-31. KLL-GK. Pr: 0.1924
	Haptista_Centroplasthelida|Meringosphaera_COSAG2A-SE|ERR1719310_1584138|14913	Acetyl-CoA carboxylase, ACC, EC:6.4.1.2, Biotin carboxylase, EC:6.3.4.14	Cytoplasm	0.578499972820282	Nuclear export signal	Peripheral|Soluble	0.6547999978065491 | 0.8504999876022339	OTHER				OTHER
	Haptista_Centroplasthelida|Meringosphaera_COSAG2E|ERR1719310_1584138|10291	Acetyl-CoA carboxylase, ACC, EC:6.4.1.2, Fatty acid synthetase 3, mRNA transport-defective protein 7, Biotin carboxylase, EC:6.3.4.14	Cytoplasm	0.6777999997138977		Peripheral|Soluble	0.6496000289916992 | 0.7694000005722046	OTHER				mTP	0.338593	751-850	CS pos: 46-47. VRT-DT. Pr: 0.2971	mTP	0.495273	1501-1600	CS pos: 33-34. TGY-SA. Pr: 0.1701
ALAS	Haptista_Centroplasthelida|Meringosphaera_COSAG3-CA|ERR1719182_212686|20604	5-aminolevulinate synthase, EC:2.3.1.37, 5-aminolevulinic acid synthase, Delta-ALA synthase, Delta-aminolevulinate synthase	Cytoplasm|Nucleus	0.7764999866485596 | 0.535099983215332	Nuclear localization signal	Soluble	0.6948000192642212	OTHER				OTHER
	Haptista_Centroplasthelida|Meringosphaera_COSAG3-CA|ERR1719204_1509206|18215	5-aminolevulinate synthase, EC:2.3.1.37, 5-aminolevulinic acid synthase, Delta-ALA synthase, Delta-aminolevulinate synthase	Cytoplasm|Nucleus	0.7146000266075134 | 0.5687000155448914	Nuclear export signal	Soluble	0.7196999788284302	OTHER				OTHER
	Haptista_Centroplasthelida|Meringosphaera_COSAG3-CA|ERR1719204_1509206|38950	5-aminolevulinate synthase 1, EC:2.3.1.37, 5-aminolevulinic acid synthase, Delta-ALA synthase, Delta-aminolevulinate synthase	Cytoplasm|Nucleus	0.7724000215530396 | 0.6884999871253967	Nuclear export signal	Soluble	0.7161999940872192	OTHER				OTHER
	Haptista_Centroplasthelida|Meringosphaera_COSAG3-CA|ERR1719204_1509206|40724	5-aminolevulinate synthase, EC:2.3.1.37, 5-aminolevulinic acid synthase, Delta-ALA synthase, Delta-aminolevulinate synthase	Cytoplasm|Nucleus	0.6894999742507935 | 0.6007000207901001	Nuclear localization signal|Nuclear export signal	Soluble	0.7476999759674072	OTHER				OTHER
	Haptista_Centroplasthelida|Meringosphaera_COSAG3-CA|ERR1719313_1987123|20601	5-aminolevulinate synthase 1, EC:2.3.1.37, 5-aminolevulinic acid synthase, Delta-ALA synthase, Delta-aminolevulinate synthase	Cytoplasm|Nucleus	0.8349999785423279 | 0.5914999842643738	Nuclear localization signal|Nuclear export signal	Soluble	0.7480999827384949	OTHER				OTHER
	Haptista_Centroplasthelida|Meringosphaera_COSAG3-CA|ERR1719313_1987123|20602	5-aminolevulinate synthase 1, EC:2.3.1.37, 5-aminolevulinic acid synthase, Delta-ALA synthase, Delta-aminolevulinate synthase	Cytoplasm|Nucleus	0.8349999785423279 | 0.5914999842643738	Nuclear localization signal|Nuclear export signal	Soluble	0.7480999827384949	OTHER				OTHER
	Haptista_Centroplasthelida|Meringosphaera_COSAG2B|ERR1719204_1509206|32752	5-aminolevulinate synthase, EC:2.3.1.37, 5-aminolevulinic acid synthase, Delta-ALA synthase, Delta-aminolevulinate synthase	Cytoplasm|Nucleus	0.6814000010490417 | 0.5925999879837036		Soluble	0.7484999895095825	OTHER				OTHER
	Haptista_Centroplasthelida|Meringosphaera_COSAG2B|ERR1719204_1509206|61519	5-aminolevulinate synthase 1, EC:2.3.1.37, 5-aminolevulinic acid synthase, Delta-ALA synthase, Delta-aminolevulinate synthase	Cytoplasm|Nucleus	0.6459000110626221 | 0.5508000254631042	Nuclear localization signal	Soluble	0.7372000217437744	OTHER				OTHER
	Haptista_Centroplasthelida|Meringosphaera_COSAG2B|ERR1719204_1509206|70476	5-aminolevulinate synthase 1, EC:2.3.1.37, 5-aminolevulinic acid synthase, Delta-ALA synthase, Delta-aminolevulinate synthase	Cytoplasm|Nucleus	0.7734000086784363 | 0.6207000017166138		Soluble	0.7556999921798706	OTHER				OTHER
	Haptista_Centroplasthelida|Meringosphaera_COSAG2B|ERR1719204_1509206|70478	5-aminolevulinate synthase 1, EC:2.3.1.37, 5-aminolevulinic acid synthase, Delta-ALA synthase, Delta-aminolevulinate synthase	Cytoplasm|Nucleus	0.7250999808311462 | 0.6248999834060669	Nuclear localization signal	Soluble	0.7680000066757202	OTHER				OTHER
	Haptista_Centroplasthelida|Meringosphaera_COSAG3-CA|ERR1712072_348296|28328	5-aminolevulinate synthase, EC:2.3.1.37, 5-aminolevulinic acid synthase, Delta-ALA synthase, Delta-aminolevulinate synthase	Cytoplasm	0.7512999773025513	Nuclear localization signal	Soluble	0.7912999987602234	OTHER				OTHER
	Haptista_Centroplasthelida|Meringosphaera_COSAG3-CA|ERR1719182_212686|08060	5-aminolevulinate synthase, EC:2.3.1.37, 5-aminolevulinic acid synthase, Delta-ALA synthase, Delta-aminolevulinate synthase	Cytoplasm	0.7821999788284302	Nuclear localization signal	Soluble	0.7616999745368958	OTHER				OTHER
	Haptista_Centroplasthelida|Meringosphaera_COSAG3-CA|ERR1719182_212686|28553	5-aminolevulinate synthase, EC:2.3.1.37, 5-aminolevulinic acid synthase, Delta-ALA synthase, Delta-aminolevulinate synthase	Cytoplasm	0.8274999856948853	Nuclear localization signal	Soluble	0.7595000267028809	OTHER				OTHER
	Haptista_Centroplasthelida|Meringosphaera_COSAG3-CA|ERR1719182_212686|30377	5-aminolevulinate synthase, EC:2.3.1.37, 5-aminolevulinic acid synthase, Delta-ALA synthase, Delta-aminolevulinate synthase	Cytoplasm|Nucleus	0.7491999864578247 | 0.7117000222206116		Soluble	0.7075999975204468	OTHER				OTHER
	Haptista_Centroplasthelida|Meringosphaera_COSAG3-CA|ERR1719182_212686|75048	5-aminolevulinate synthase, EC:2.3.1.37, 5-aminolevulinic acid synthase, Delta-ALA synthase, Delta-aminolevulinate synthase	Cytoplasm|Nucleus	0.7441999912261963 | 0.6111000180244446	Nuclear localization signal	Soluble	0.7573999762535095	OTHER				OTHER
	Haptista_Centroplasthelida|Meringosphaera_COSAG3-CA|ERR1719187_2555695|79269	5-aminolevulinate synthase, EC:2.3.1.37, 5-aminolevulinic acid synthase, Delta-ALA synthase, Delta-aminolevulinate synthase	Cytoplasm|Nucleus	0.7170000076293945 | 0.671500027179718	Nuclear export signal	Soluble	0.6919000148773193	OTHER				SP	0.517910	151-250	CS pos: 26-27. ALA-SI. Pr: 0.4355
	Haptista_Centroplasthelida|Meringosphaera_COSAG3-CA|ERR1719204_1509206|09189	5-aminolevulinate synthase, EC:2.3.1.37, 5-aminolevulinic acid synthase, Delta-ALA synthase, Delta-aminolevulinate synthase	Cytoplasm|Nucleus	0.8044000267982483 | 0.5878000259399414	Nuclear localization signal|Nuclear export signal	Soluble	0.7142000198364258	OTHER				OTHER
	Haptista_Centroplasthelida|Meringosphaera_COSAG3-CA|ERR1719204_1509206|22081	5-aminolevulinate synthase, EC:2.3.1.37, 5-aminolevulinic acid synthase, Delta-ALA synthase, Delta-aminolevulinate synthase	Cytoplasm|Nucleus	0.6714000105857849 | 0.7041000127792358	Nuclear export signal	Soluble	0.7337999939918518	OTHER				OTHER
	Haptista_Centroplasthelida|Meringosphaera_COSAG3-CA|ERR1719204_1509206|38842	5-aminolevulinate synthase 1, EC:2.3.1.37, 5-aminolevulinic acid synthase, Delta-ALA synthase, Delta-aminolevulinate synthase	Cytoplasm|Nucleus	0.7494999766349792 | 0.6776000261306763	Nuclear localization signal|Nuclear export signal	Soluble	0.7551000118255615	OTHER				OTHER
	Haptista_Centroplasthelida|Meringosphaera_COSAG3-CA|ERR1719204_1509206|57604	5-aminolevulinate synthase 1, EC:2.3.1.37, 5-aminolevulinic acid synthase, Delta-ALA synthase, Delta-aminolevulinate synthase	Cytoplasm|Nucleus	0.7085999846458435 | 0.60589998960495	Nuclear localization signal|Nuclear export signal	Soluble	0.7612000107765198	OTHER				OTHER
	Haptista_Centroplasthelida|Meringosphaera_COSAG3-CA|ERR1719204_1509206|61327	5-aminolevulinate synthase, EC:2.3.1.37, 5-aminolevulinic acid synthase, Delta-ALA synthase, Delta-aminolevulinate synthase	Cytoplasm|Nucleus	0.7085999846458435 | 0.5855000019073486	Nuclear localization signal|Nuclear export signal	Soluble	0.7498999834060669	OTHER				OTHER
	Haptista_Centroplasthelida|Meringosphaera_COSAG3-CA|ERR1719204_1509206|66885	5-aminolevulinate synthase, EC:2.3.1.37, 5-aminolevulinic acid synthase, Delta-ALA synthase, Delta-aminolevulinate synthase	Cytoplasm|Nucleus	0.7074999809265137 | 0.6703000068664551		Soluble	0.7293999791145325	OTHER				OTHER
	Haptista_Centroplasthelida|Meringosphaera_COSAG2E|ERR1719204_1509206|14939	5-aminolevulinate synthase 1, EC:2.3.1.37, 5-aminolevulinic acid synthase, Delta-ALA synthase, Delta-aminolevulinate synthase	Cytoplasm|Nucleus	0.661899983882904 | 0.5848000049591064	Nuclear localization signal	Soluble	0.7125999927520752	SP	0.666194	1-100	CS pos: 28-29. Pr: 0.5598	SP	0.639366	1-100	CS pos: 27-28. NSA-MI. Pr: 0.2821
Cpn60	Haptista_Centroplasthelida|Meringosphaera_COSAG2C|ERR1719482_315375|18746	Chaperonin GroEL 2, EC:5.6.1.7, 60 kDa chaperonin 2, Chaperonin-60 2, Cpn60 2	Plastid	0.8557999730110168	Chloroplast transit peptide	Peripheral|Soluble	0.6333000063896179 | 0.6888999938964844	OTHER				OTHER
	Haptista_Centroplasthelida|Meringosphaera_COSAG2B|ERR1719482_315375|06458	Chaperonin GroEL 1, EC:5.6.1.7, 60 kDa chaperonin 1, Chaperonin-60 1, Cpn60 1	Plastid	0.8744000196456909	Chloroplast transit peptide	Peripheral|Soluble	0.6211000084877014 | 0.7236999869346619	OTHER				OTHER
	Haptista_Centroplasthelida|Meringosphaera_COSAG2D|ERR1719218_102344|005318	Chaperonin GroEL 2, EC:5.6.1.7, 60 kDa chaperonin 2, Chaperonin-60 2, Cpn60 2	Cytoplasm|Extracellular	0.5361999869346619 | 0.7062000036239624		Soluble	0.7426999807357788	OTHER				mTP	0.671539	1-100	CS pos: 38-39. RRY-VA. Pr: 0.8465
	Haptista_Centroplasthelida|Meringosphaera_COSAG2A-SE|ERR1719482_315375|23104	Chaperonin GroEL 1, EC:5.6.1.7, 60 kDa chaperonin 1, Chaperonin-60 1, Cpn60 1	Plastid	0.9449999928474426	Chloroplast transit peptide	Peripheral|Soluble	0.6352999806404114 | 0.680400013923645	OTHER				OTHER
	Haptista_Centroplasthelida|Meringosphaera_COSAG2E|ERR1719482_315375|03910	Chaperonin GroEL 1, EC:5.6.1.7, 60 kDa chaperonin 1, Chaperonin-60 1, Cpn60 1	Plastid	0.9433000087738037	Chloroplast transit peptide	Peripheral|Soluble	0.6097000241279602 | 0.7214000225067139	OTHER				cTP	0.599887	1-100	CS pos: 51-52. SHA-AK. Pr: 0.4898
dxr	Haptista_Centroplasthelida|Meringosphaera_COSAG1|1.542e-239|10819	1-deoxy-D-xylulose 5-phosphate reductoisomerase, DXP reductoisomerase, EC:1.1.1.267, 1-deoxyxylulose-5-phosphate reductoisomerase, 2-C-methyl-D-erythritol 4-phosphate synthase	Plastid	0.9010999798774719	Chloroplast transit peptide	Soluble	0.73089998960495	OTHER				SP	0.542855	1-100	CS pos: 39-40. LDG-GC. Pr: 0.3342
dxs	Haptista_Centroplasthelida|Meringosphaera_COSAG3-SE|ERR1719460_1017613|13147	1-deoxy-D-xylulose-5-phosphate synthase, EC:2.2.1.7, 1-deoxyxylulose-5-phosphate synthase, DXP synthase, DXPS	Cytoplasm	0.47279998660087585		Soluble	0.6482999920845032	OTHER				OTHER
	Haptista_Centroplasthelida|Meringosphaera_COSAG2C|ERR1719387_965182|16889	Probable 1-deoxy-D-xylulose-5-phosphate synthase, chloroplastic, 1-deoxyxylulose-5-phosphate synthase, DXP synthase, DXPS, EC:2.2.1.7, CapTKT2	Cytoplasm	0.41449999809265137		Soluble	0.6309000253677368	OTHER				OTHER
	Haptista_Centroplasthelida|Meringosphaera_COSAG2C|ERR1719478_528024|13615	1-deoxy-D-xylulose-5-phosphate synthase, EC:2.2.1.7, 1-deoxyxylulose-5-phosphate synthase, DXP synthase, DXPS	Cytoplasm	0.8815000057220459	Nuclear localization signal|Nuclear export signal	Soluble	0.7554000020027161	OTHER				OTHER
	Haptista_Centroplasthelida|Meringosphaera_COSAG2B|ERR1719460_1017613|34582	1-deoxy-D-xylulose-5-phosphate synthase 1, chloroplastic, 1-deoxyxylulose-5-phosphate synthase, DXP synthase, DXPS, EC:2.2.1.7	Cytoplasm	0.7045000195503235		Soluble	0.7472000122070312	OTHER				SP	0.402887	101-200	CS pos: 30-31. ARP-HN. Pr: 0.3887
	Haptista_Centroplasthelida|Meringosphaera_COSAG2B|ERR1719478_528024|05338	1-deoxy-D-xylulose-5-phosphate synthase, EC:2.2.1.7, 1-deoxyxylulose-5-phosphate synthase, DXP synthase, DXPS	Cytoplasm	0.832099974155426	Peroxisomal targeting signal	Peripheral|Soluble	0.6294000148773193 | 0.6692000031471252	OTHER				OTHER
	Haptista_Centroplasthelida|Meringosphaera_COSAG3-CA|ERR1719409_666385|14797	1-deoxy-D-xylulose-5-phosphate synthase, EC:2.2.1.7, 1-deoxyxylulose-5-phosphate synthase, DXP synthase, DXPS	Plastid	0.7462000250816345		Transmembrane	0.699400007724762	OTHER				SP	0.681351	1-100	CS pos: 14-15. AHG-EE. Pr: 0.3159
	Haptista_Centroplasthelida|Meringosphaera_COSAG2A-SE|ERR1719460_1017613|24812	1-deoxy-D-xylulose-5-phosphate synthase, EC:2.2.1.7, 1-deoxyxylulose-5-phosphate synthase, DXP synthase, DXPS	Plastid	0.9200999736785889	Chloroplast transit peptide	Soluble	0.7135999798774719	OTHER				OTHER
	Haptista_Centroplasthelida|Meringosphaera_COSAG2E|ERR1719460_1017613|31187	1-deoxy-D-xylulose-5-phosphate synthase 1, chloroplastic, 1-deoxyxylulose-5-phosphate synthase, DXP synthase, DXPS, EC:2.2.1.7	Plastid	0.5896000266075134		Soluble	0.6912999749183655	OTHER				OTHER
fabF	Haptista_Centroplasthelida|Meringosphaera_COSAG2C|ERR1719247_485801|33764	3-oxoacyl-[acyl-carrier-protein] synthase 2, EC:2.3.1.179, 3-oxoacyl-[acyl-carrier-protein] synthase II, Beta-ketoacyl-ACP synthase II, KAS II	Cytoplasm|Nucleus	0.7271000146865845 | 0.593500018119812	Nuclear export signal	Soluble	0.8112999796867371	OTHER				OTHER
	Haptista_Centroplasthelida|Meringosphaera_COSAG3-CA|ERR1719247_485801|17229	3-oxoacyl-[acyl-carrier-protein] synthase 2, EC:2.3.1.179, 3-oxoacyl-[acyl-carrier-protein] synthase II, Beta-ketoacyl-ACP synthase II, KAS II	Cytoplasm	0.6988000273704529		Soluble	0.7888000011444092	OTHER				OTHER
	Haptista_Centroplasthelida|Meringosphaera_COSAG2E|ERR1719247_485801|07648	3-oxoacyl-[acyl-carrier-protein] synthase 2, EC:2.3.1.179, 3-oxoacyl-[acyl-carrier-protein] synthase II, Beta-ketoacyl-ACP synthase II, KAS II	Cytoplasm	0.6075000166893005		Soluble	0.7997000217437744	OTHER				OTHER
	Haptista_Centroplasthelida|Meringosphaera_COSAG2E|ERR1719247_485801|31403	3-oxoacyl-[acyl-carrier-protein] synthase 2, EC:2.3.1.179, 3-oxoacyl-[acyl-carrier-protein] synthase II, Beta-ketoacyl-ACP synthase II, KAS II	Cytoplasm|Nucleus	0.6766999959945679 | 0.5281000137329102	Nuclear export signal	Soluble	0.8158000111579895	OTHER				OTHER
fabH	Haptista_Centroplasthelida|Meringosphaera_COSAG1|ERR1719305_143519|17960	Beta-ketoacyl-[acyl-carrier-protein] synthase III, Beta-ketoacyl-ACP synthase III, KAS III, EC:2.3.1.180, 3-oxoacyl-[acyl-carrier-protein] synthase 3, 3-oxoacyl-[acyl-carrier-protein] synthase III	Plastid	0.9361000061035156		Transmembrane	0.880299985408783	OTHER				cTP	0.711708	251-350	CS pos: 34-35. VTN-AD. Pr: 0.3606
	Haptista_Centroplasthelida|Meringosphaera_COSAG2D|ERR1719305_143519|110390	Beta-ketoacyl-[acyl-carrier-protein] synthase III, Beta-ketoacyl-ACP synthase III, KAS III, EC:2.3.1.180, 3-oxoacyl-[acyl-carrier-protein] synthase 3, 3-oxoacyl-[acyl-carrier-protein] synthase III	Plastid	0.40560001134872437		Soluble	0.616100013256073	OTHER				SP	0.575069	201-300	CS pos: 25-26. VQT-AL. Pr: 0.5332
	Haptista_Centroplasthelida|Meringosphaera_COSAG3-CA|7.313e-159|20000	Beta-ketoacyl-[acyl-carrier-protein] synthase III, Beta-ketoacyl-ACP synthase III, KAS III, EC:2.3.1.180, 3-oxoacyl-[acyl-carrier-protein] synthase 3, 3-oxoacyl-[acyl-carrier-protein] synthase III	Plastid	0.6013000011444092		Soluble	0.671999990940094	OTHER				SP	0.473998	151-250	CS pos: 23-24. VGG-LQ. Pr: 0.2528
	Haptista_Centroplasthelida|Meringosphaera_COSAG2E|ERR1719305_143519|09092	Beta-ketoacyl-[acyl-carrier-protein] synthase III, Beta-ketoacyl-ACP synthase III, KAS III, EC:2.3.1.180, 3-oxoacyl-[acyl-carrier-protein] synthase 3, 3-oxoacyl-[acyl-carrier-protein] synthase III	Plastid	0.8258000016212463		Transmembrane	0.5759000182151794	OTHER				SP	0.979004	101-200	CS pos: 32-33. TPA-ML. Pr: 0.5983	cTP	0.651837	151-250	CS pos: 34-35. VTN-SD. Pr: 0.3015
fabZ	Haptista_Centroplasthelida|Meringosphaera_COSAG1|A0A1B8NX67_16064482|04787	3-hydroxyacyl-[acyl-carrier-protein] dehydratase FabZ, EC:4.2.1.59, (3R)-hydroxymyristoyl-[acyl-carrier-protein] dehydratase, (3R)-hydroxymyristoyl-ACP dehydrase, Beta-hydroxyacyl-ACP dehydratase	Plastid	0.7132999897003174		Peripheral|Soluble	0.7386000156402588 | 0.6226999759674072	OTHER				OTHER
	Haptista_Centroplasthelida|Meringosphaera_COSAG1|ERR1712146_7361|17944	3-hydroxyacyl-[acyl-carrier-protein] dehydratase FabZ, EC:4.2.1.59, (3R)-hydroxymyristoyl-[acyl-carrier-protein] dehydratase, (3R)-hydroxymyristoyl-ACP dehydrase, Beta-hydroxyacyl-ACP dehydratase	Cytoplasm	0.6111000180244446		Soluble	0.5681999921798706	OTHER				OTHER
	Haptista_Centroplasthelida|Meringosphaera_COSAG2C|ERR1719253_1527865|04632	3-hydroxyacyl-[acyl-carrier-protein] dehydratase FabZ, EC:4.2.1.59, (3R)-hydroxymyristoyl-[acyl-carrier-protein] dehydratase, (3R)-hydroxymyristoyl-ACP dehydrase, Beta-hydroxyacyl-ACP dehydratase	Cytoplasm	0.5307999849319458		Soluble	0.4691999852657318	OTHER				OTHER
	Haptista_Centroplasthelida|Meringosphaera_COSAG2B|ERR1719253_1527865|40062	3-hydroxyacyl-[acyl-carrier-protein] dehydratase FabZ, EC:4.2.1.59, (3R)-hydroxymyristoyl-[acyl-carrier-protein] dehydratase, (3R)-hydroxymyristoyl-ACP dehydrase, Beta-hydroxyacyl-ACP dehydratase	Cytoplasm	0.5325000286102295		Soluble	0.43950000405311584	OTHER				OTHER
	Haptista_Centroplasthelida|Meringosphaera_COSAG3-CA|ERR1719253_1527865|65127	3-hydroxyacyl-[acyl-carrier-protein] dehydratase FabZ, EC:4.2.1.59, (3R)-hydroxymyristoyl-[acyl-carrier-protein] dehydratase, (3R)-hydroxymyristoyl-ACP dehydrase, Beta-hydroxyacyl-ACP dehydratase	Cytoplasm	0.5436999797821045		Soluble	0.446399986743927	OTHER				OTHER
	Haptista_Centroplasthelida|Meringosphaera_COSAG2A-SE|ERR1719253_1527865|00645	3-hydroxyacyl-[acyl-carrier-protein] dehydratase FabZ, EC:4.2.1.59, (3R)-hydroxymyristoyl-[acyl-carrier-protein] dehydratase, (3R)-hydroxymyristoyl-ACP dehydrase, Beta-hydroxyacyl-ACP dehydratase	Cytoplasm	0.5436999797821045		Soluble	0.446399986743927	OTHER				OTHER
FNR	Haptista_Centroplasthelida|Meringosphaera_COSAG1|ERR1711968_398637|18721	Ferredoxin--NADP reductase, embryo isozyme, chloroplastic, FNR, EC:1.18.1.2	Extracellular	0.6486999988555908	Signal peptide	Peripheral|Soluble	0.6506999731063843 | 0.6380000114440918	OTHER				SP	0.992787	1-100	CS pos: 33-34. ADA-QD. Pr: 0.8251
	Haptista_Centroplasthelida|Meringosphaera_COSAG2C|ERR1719203_1009119|09591	Ferredoxin--NADP reductase, embryo isozyme, chloroplastic, FNR, EC:1.18.1.2	Plastid	0.9412000179290771	Chloroplast transit peptide	Peripheral|Soluble	0.6705999970436096 | 0.6575000286102295	OTHER				cTP	0.897341	1-100	CS pos: 43-44. VPA-RR. Pr: 0.3711
	Haptista_Centroplasthelida|Meringosphaera_COSAG2E|ERR1719223_1598664|27942	Ferredoxin--NADP reductase, embryo isozyme, chloroplastic, FNR, EC:1.18.1.2	Cytoplasm	0.9412000179290771	Mitochondrial transit peptide	Peripheral|Soluble	0.6244999766349792 | 0.6470999717712402	OTHER				OTHER
hemB	Haptista_Centroplasthelida|Meringosphaera_COSAG2B|2.751e-195|34108	Delta-aminolevulinic acid dehydratase, chloroplastic, ALADH, EC:4.2.1.24, Porphobilinogen synthase	Cytoplasm|Plastid	0.5266000032424927 | 0.828499972820282	Chloroplast transit peptide	Soluble	0.7831000089645386	OTHER				cTP	0.795312	1-100	CS pos: 44-45. TRR-GV. Pr: 0.3122
	Haptista_Centroplasthelida|Meringosphaera_COSAG2D|ERR1719311_205502|019865	Delta-aminolevulinic acid dehydratase, chloroplastic, ALADH, EC:4.2.1.24, Porphobilinogen synthase	Cytoplasm|Nucleus	0.932200014591217 | 0.5404000282287598		Soluble	0.7493000030517578	OTHER				OTHER
	Haptista_Centroplasthelida|Meringosphaera_COSAG3-CA|ERR1719311_205502|48194	Delta-aminolevulinic acid dehydratase, chloroplastic, ALADH, EC:4.2.1.24, Porphobilinogen synthase	Plastid	0.9222999811172485	Chloroplast transit peptide	Soluble	0.7851999998092651	OTHER				cTP	0.612329	1-100	CS pos: 44-45. TRR-GV. Pr: 0.2797
	Haptista_Centroplasthelida|Meringosphaera_COSAG2E|ERR1719311_205502|36891	Delta-aminolevulinic acid dehydratase, chloroplastic, ALADH, EC:4.2.1.24, Porphobilinogen synthase	Cytoplasm|Plastid	0.5148000121116638 | 0.8446000218391418	Chloroplast transit peptide	Soluble	0.8011999726295471	OTHER				OTHER
hemD	Haptista_Centroplasthelida|Meringosphaera_COSAG2C|3.708e-128|36482	Uroporphyrinogen-III synthase, chloroplastic, EC:4.2.1.75, Hydroxymethylbilane hydrolyase [cyclizing], Uroporphyrinogen-III cosynthase	Nucleus	0.43689998984336853		Soluble	0.49950000643730164	OTHER				cTP	0.462292	251-350	CS pos: 64-65. RAR-AM. Pr: 0.1888
	Haptista_Centroplasthelida|Meringosphaera_COSAG2B|3.708e-128|00039	Uroporphyrinogen-III synthase, chloroplastic, EC:4.2.1.75, Hydroxymethylbilane hydrolyase [cyclizing], Uroporphyrinogen-III cosynthase	Plastid	0.6513000130653381		Transmembrane	0.7001000046730042	OTHER				SP	0.707196	151-250	CS pos: 23-24. TRS-AP. Pr: 0.6795
	Haptista_Centroplasthelida|Meringosphaera_COSAG2D|3.708e-128|049188	Uroporphyrinogen-III synthase, chloroplastic, EC:4.2.1.75, Hydroxymethylbilane hydrolyase [cyclizing], Uroporphyrinogen-III cosynthase	Plastid	0.7742999792098999		Transmembrane	0.6966000199317932	OTHER				OTHER
	Haptista_Centroplasthelida|Meringosphaera_COSAG3-CA|3.708e-128|55736	Uroporphyrinogen-III synthase, chloroplastic, EC:4.2.1.75, Hydroxymethylbilane hydrolyase [cyclizing], Uroporphyrinogen-III cosynthase	Plastid	0.8416000008583069	Chloroplast transit peptide	Transmembrane	0.758899986743927	OTHER				cTP	0.683226	101-200	CS pos: 67-68. VDA-TG. Pr: 0.3365
	Haptista_Centroplasthelida|Meringosphaera_COSAG2A-SE|3.708e-128|20427	Uroporphyrinogen-III synthase, chloroplastic, EC:4.2.1.75, Hydroxymethylbilane hydrolyase [cyclizing], Uroporphyrinogen-III cosynthase	Plastid	0.8765000104904175	Chloroplast transit peptide	Soluble	0.72079998254776	OTHER				cTP	0.617694	1-100	CS pos: 72-73. VEA-TG. Pr: 0.3946
hemE	Haptista_Centroplasthelida|Meringosphaera_COSAG2C|ERR1719253_2219131|15499	Uroporphyrinogen decarboxylase, UPD, URO-D, EC:4.1.1.37	Plastid	0.8783000111579895	Chloroplast transit peptide	Soluble	0.7315999865531921	OTHER				OTHER
	Haptista_Centroplasthelida|Meringosphaera_COSAG2B|ERR599273_k119_59802|41103	Uroporphyrinogen decarboxylase, UPD, URO-D, EC:4.1.1.37	Cytoplasm|Nucleus	0.7534000277519226 | 0.5034999847412109		Soluble	0.7421000003814697	OTHER				OTHER
	Haptista_Centroplasthelida|Meringosphaera_COSAG2D|9.32e-216|156574	Uroporphyrinogen decarboxylase, UPD, URO-D, EC:4.1.1.37	Plastid	0.9067000150680542		Soluble	0.6136000156402588	OTHER				SP	0.701188	51-150	CS pos: 37-38. SRG-RV. Pr: 0.3474	cTP	0.646542	201-300	CS pos: 35-36. VLR-GV. Pr: 0.3478
	Haptista_Centroplasthelida|Meringosphaera_COSAG2E|3.571e-162|32788	Uroporphyrinogen decarboxylase, UPD, URO-D, EC:4.1.1.37	Plastid	0.9563999772071838	Chloroplast transit peptide	Soluble	0.630299985408783	OTHER				SP	0.883113	51-150	CS pos: 27-28. SAA-RN. Pr: 0.4594
	Haptista_Centroplasthelida|Meringosphaera_COSAG2E|9.32e-216|29939	Uroporphyrinogen decarboxylase, UPD, URO-D, EC:4.1.1.37	Extracellular	0.7468000054359436		Soluble	0.6952999830245972	OTHER				OTHER
	Haptista_Centroplasthelida|Meringosphaera_COSAG2E|ERR1719253_2219131|26227	Uroporphyrinogen decarboxylase, UPD, URO-D, EC:4.1.1.37	Plastid	0.9470000267028809	Chloroplast transit peptide	Soluble	0.7218000292778015	OTHER				OTHER
hemH	Haptista_Centroplasthelida|Meringosphaera_COSAG1|8.888e-222|06329	Ferrochelatase-1, chloroplastic/mitochondrial, AtFC1, EC:4.98.1.1, Ferrochelatase-I, AtFC-I, Heme synthase 1, Protoheme ferro-lyase 1	Plastid	0.896399974822998		Transmembrane	0.8233000040054321	OTHER				SP	0.990947	51-150	CS pos: 31-32. TTP-VP. Pr: 0.3721
	Haptista_Centroplasthelida|Meringosphaera_COSAG3-CA|ERR1739841_53811|14319	Ferrochelatase-2, chloroplastic, EC:4.98.1.1, Ferrochelatase II, Heme synthase 2, Protoheme ferro-lyase 2	Endoplasmic reticulum	0.5756000280380249	Signal peptide	Peripheral|Soluble	0.604200005531311 | 0.5849000215530396	OTHER				OTHER
	Haptista_Centroplasthelida|Meringosphaera_COSAG3-SE|C1N107_24537995|09504	Ferrochelatase-2, chloroplastic, AtFC2, EC:4.98.1.1, Ferrochelatase-II, AtFC-II, Heme synthase 2, Protoheme ferro-lyase 2	Plastid	0.9829000234603882	Chloroplast transit peptide	Peripheral|Soluble	0.777400016784668 | 0.544700026512146	OTHER				OTHER
	Haptista_Centroplasthelida|Meringosphaera_COSAG2C|2.713e-226|32268	Ferrochelatase-1, chloroplastic/mitochondrial, AtFC1, EC:4.98.1.1, Ferrochelatase-I, AtFC-I, Heme synthase 1, Protoheme ferro-lyase 1	Plastid	0.8352000117301941		Transmembrane	0.8687000274658203	OTHER				SP	0.495942	1-100	CS pos: 17-18. TLT-AP. Pr: 0.1718	SP	0.988754	101-200	CS pos: 24-25. SSG-AS. Pr: 0.5598	cTP	0.559533	301-400	CS pos: 38-39. VLM-LN. Pr: 0.4156
	Haptista_Centroplasthelida|Meringosphaera_COSAG2B|2.713e-226|66765	Ferrochelatase-1, chloroplastic/mitochondrial, AtFC1, EC:4.98.1.1, Ferrochelatase-I, AtFC-I, Heme synthase 1, Protoheme ferro-lyase 1	Plastid	0.9441999793052673		Transmembrane	0.8791000247001648	OTHER				cTP	0.608589	51-150	CS pos: 41-42. VLC-AV. Pr: 0.5434
	Haptista_Centroplasthelida|Meringosphaera_COSAG2D|2.713e-226|006366	Ferrochelatase-1, chloroplastic/mitochondrial, AtFC1, EC:4.98.1.1, Ferrochelatase-I, AtFC-I, Heme synthase 1, Protoheme ferro-lyase 1	Plastid	0.9728000164031982	Chloroplast transit peptide	Transmembrane	0.8341000080108643	OTHER				SP	0.999189	51-150	CS pos: 27-28. SSG-AS. Pr: 0.5960	cTP	0.471288	101-200	CS pos: 69-70. VVS-AQ. Pr: 0.2349
	Haptista_Centroplasthelida|Meringosphaera_COSAG2E|ERR1711936_1431597|29376	Ferrochelatase-1, chloroplastic/mitochondrial, AtFC1, EC:4.98.1.1, Ferrochelatase-I, AtFC-I, Heme synthase 1, Protoheme ferro-lyase 1	Cytoplasm	0.5162000060081482	Nuclear localization signal	Soluble	0.805400013923645	OTHER				OTHER
	Haptista_Centroplasthelida|Meringosphaera_COSAG2E|ERR1739841_53811|12935	Ferrochelatase-1, chloroplastic/mitochondrial, AtFC1, EC:4.98.1.1, Ferrochelatase-I, AtFC-I, Heme synthase 1, Protoheme ferro-lyase 1	Plastid	0.8689000010490417		Transmembrane	0.944100022315979	OTHER				SP	0.946896	51-150	CS pos: 23-24. VGA-SI. Pr: 0.3041
hemY	Haptista_Centroplasthelida|Meringosphaera_COSAG1|1.329e-24|08502	Protoporphyrinogen oxidase, chloroplastic, PPO, EC:1.3.3.4, Protoporphyrinogen oxidase 1	Plastid	0.6593000292778015		Transmembrane	0.9329000115394592	OTHER				OTHER
	Haptista_Centroplasthelida|Meringosphaera_COSAG1|1.64e-202|08461	Protoporphyrinogen oxidase 1, chloroplastic, EC:1.3.3.4, SO-POX1	Cytoplasm	0.7157999873161316		Peripheral|Soluble	0.6944000124931335 | 0.6654999852180481	OTHER				cTP	0.710593	201-300	CS pos: 24-25. LAA-AK. Pr: 0.2454
	Haptista_Centroplasthelida|Meringosphaera_COSAG2C|1.329e-24|34463	Protoporphyrinogen oxidase, chloroplastic, PPO, EC:1.3.3.4, Protoporphyrinogen IX oxidase isozyme I, PPO I, PPX I	Plastid	0.9764000177383423	Chloroplast transit peptide	Peripheral|Soluble	0.6234999895095825 | 0.6509000062942505	OTHER				OTHER
	Haptista_Centroplasthelida|Meringosphaera_COSAG2C|1.64e-202|09173	Protoporphyrinogen oxidase, chloroplastic, PPO, EC:1.3.3.4, Protoporphyrinogen IX oxidase isozyme I, PPO I, PPX I	Cytoplasm	0.5105999708175659		Peripheral|Soluble	0.7376999855041504 | 0.5317999720573425	OTHER				cTP	0.650092	251-350	CS pos: 58-59. IYC-SS. Pr: 0.7693
	Haptista_Centroplasthelida|Meringosphaera_COSAG3-CA|1.329e-24|13813	Protoporphyrinogen oxidase, chloroplastic, PPO, EC:1.3.3.4, Protoporphyrinogen IX oxidase isozyme I, PPO I, PPX I	Plastid	0.9887999892234802	Chloroplast transit peptide	Soluble	0.6643999814987183	OTHER				OTHER
	Haptista_Centroplasthelida|Meringosphaera_COSAG3-CA|1.64e-202|06769	Protoporphyrinogen oxidase, chloroplastic, PPO, EC:1.3.3.4, Protoporphyrinogen IX oxidase isozyme I, PPO I, PPX I	Cytoplasm	0.593500018119812		Peripheral|Soluble	0.6628999710083008 | 0.5647000074386597	OTHER				cTP	0.718202	51-150	CS pos: 71-72. VRA-NL. Pr: 0.1433	SP	0.850119	201-300	CS pos: 25-26. ALA-LT. Pr: 0.6382
	Haptista_Centroplasthelida|Meringosphaera_COSAG2A-SE|1.329e-24|32518	Protoporphyrinogen oxidase, chloroplastic, PPO, EC:1.3.3.4, Protoporphyrinogen IX oxidase isozyme I, PPO I, PPX I	Plastid	0.9243000149726868	Chloroplast transit peptide	Peripheral|Soluble	0.7132999897003174 | 0.6625999808311462	OTHER				OTHER
	Haptista_Centroplasthelida|Meringosphaera_COSAG2A-SE|1.64e-202|21128	Protoporphyrinogen oxidase, chloroplastic, PPO, EC:1.3.3.4, Protoporphyrinogen IX oxidase isozyme I, PPO I, PPX I	Cytoplasm	0.5954999923706055		Peripheral|Soluble	0.6639999747276306 | 0.5629000067710876	OTHER				cTP	0.718202	51-150	CS pos: 71-72. VRA-NL. Pr: 0.1433	SP	0.888359	201-300	CS pos: 23-24. ALA-LT. Pr: 0.6806
ispD	Haptista_Centroplasthelida|Meringosphaera_COSAG2C|C7N5T2_25595786|02215	2-C-methyl-D-erythritol 4-phosphate cytidylyltransferase, EC:2.7.7.60, 4-diphosphocytidyl-2C-methyl-D-erythritol synthase, MEP cytidylyltransferase, MCT	Plastid	0.7929999828338623		Soluble	0.6141999959945679	OTHER				mTP	0.510351	151-250	CS pos: 19-20. AGG-AQ. Pr: 0.1564
	Haptista_Centroplasthelida|Meringosphaera_COSAG2B|C7N5T2_25595786|39612	2-C-methyl-D-erythritol 4-phosphate cytidylyltransferase, chloroplastic, EC:2.7.7.60, 4-diphosphocytidyl-2C-methyl-D-erythritol synthase, OsCMS, MEP cytidylyltransferase	Plastid	0.4745999872684479		Soluble	0.5582000017166138	SP	0.999838	101-200	CS pos: 22-23. Pr: 0.9806	SP	0.496890	1-100	CS pos: 18-19. CWG-SR. Pr: 0.7589	SP	0.999794	101-200	CS pos: 24-25. GEG-DL. Pr: 0.6650	cTP	0.547179	151-250	CS pos: 38-39. GYR-AV. Pr: 0.2671
	Haptista_Centroplasthelida|Meringosphaera_COSAG2D|C7N5T2_25595786|056566	2-C-methyl-D-erythritol 4-phosphate cytidylyltransferase, chloroplastic, EC:2.7.7.60, 4-diphosphocytidyl-2C-methyl-D-erythritol synthase, OsCMS, MEP cytidylyltransferase	Cytoplasm	0.6341000199317932		Soluble	0.6323999762535095	OTHER				OTHER
	Haptista_Centroplasthelida|Meringosphaera_COSAG3-CA|C7N5T2_25595786|58219	2-C-methyl-D-erythritol 4-phosphate cytidylyltransferase, chloroplastic, EC:2.7.7.60, 4-diphosphocytidyl-2C-methyl-D-erythritol synthase, OsCMS, MEP cytidylyltransferase	Plastid	0.4361000061035156	Signal peptide	Soluble	0.6658999919891357	OTHER				SP	0.642230	1-100	CS pos: 44-45. GEG-DL. Pr: 0.5700
	Haptista_Centroplasthelida|Meringosphaera_COSAG2A-SE|C7N5T2_25595786|26223	2-C-methyl-D-erythritol 4-phosphate cytidylyltransferase, chloroplastic, EC:2.7.7.60, 4-diphosphocytidyl-2C-methyl-D-erythritol synthase, OsCMS, MEP cytidylyltransferase	Plastid	0.47679999470710754	Signal peptide	Soluble	0.6819000244140625	OTHER				SP	0.922440	1-100	CS pos: 35-36. GEG-DL. Pr: 0.6097
	Haptista_Centroplasthelida|Meringosphaera_COSAG2E|C7N5T2_25595786|34299	2-C-methyl-D-erythritol 4-phosphate cytidylyltransferase, chloroplastic, EC:2.7.7.60, 4-diphosphocytidyl-2C-methyl-D-erythritol synthase, OsCMS, MEP cytidylyltransferase	Extracellular	0.7402999997138977		Soluble	0.6029999852180481	OTHER				OTHER
ispE	Haptista_Centroplasthelida|Meringosphaera_COSAG2C|8.671e-79|37383	4-diphosphocytidyl-2-C-methyl-D-erythritol kinase, chloroplastic, EC:2.7.1.148, 4-(cytidine-5'-diphospho)-2-C-methyl-D-erythritol kinase, CDPMEK, CMEK, Protein PIGMENT DEFECTIVE 277	Nucleus	0.5094000101089478		Soluble	0.6840000152587891	OTHER				SP	0.488994	1-100	CS pos: 31-32. TRT-TT. Pr: 0.3882
	Haptista_Centroplasthelida|Meringosphaera_COSAG2B|1.608e-146|02322	4-diphosphocytidyl-2-C-methyl-D-erythritol kinase, chloroplastic, EC:2.7.1.148, 4-(cytidine-5'-diphospho)-2-C-methyl-D-erythritol kinase, CMK	Plastid	0.8784999847412109		Soluble	0.4973999857902527	SP	0.833030	201-300	CS pos: 23-24. Pr: 0.6383	SP	0.533262	201-300	CS pos: 23-24. AAA-SS. Pr: 0.2802
	Haptista_Centroplasthelida|Meringosphaera_COSAG2D|1.608e-146|099526	4-diphosphocytidyl-2-C-methyl-D-erythritol kinase, chloroplastic, EC:2.7.1.148, 4-(cytidine-5'-diphospho)-2-C-methyl-D-erythritol kinase, CDPMEK, CMEK	Plastid	0.7522000074386597		Transmembrane	0.6643999814987183	OTHER				SP	0.769066	1-100	CS pos: 39-40. GWA-AR. Pr: 0.8131	cTP	0.545370	101-200	CS pos: 56-57. ATA-AA. Pr: 0.2891
	Haptista_Centroplasthelida|Meringosphaera_COSAG3-CA|1.608e-146|67397	4-diphosphocytidyl-2-C-methyl-D-erythritol kinase, chloroplastic, EC:2.7.1.148, 4-(cytidine-5'-diphospho)-2-C-methyl-D-erythritol kinase, CDPMEK, CMEK	Cytoplasm	0.6546000242233276	Nuclear localization signal	Peripheral|Soluble	0.7358999848365784 | 0.6442999839782715	OTHER				OTHER
	Haptista_Centroplasthelida|Meringosphaera_COSAG2A-SE|ERR1719183_997431|22042	4-diphosphocytidyl-2-C-methyl-D-erythritol kinase, chloroplastic, EC:2.7.1.148, 4-(cytidine-5'-diphospho)-2-C-methyl-D-erythritol kinase, CDPMEK, CMEK	Cytoplasm	0.637499988079071		Peripheral|Soluble	0.6085000038146973 | 0.7132999897003174	OTHER				OTHER
ispF	Haptista_Centroplasthelida|Meringosphaera_COSAG1|7.242e-131|05712	2-C-methyl-D-erythritol 2,4-cyclodiphosphate synthase, chloroplastic, MECDP-synthase, MECPS, MECS, EC:4.6.1.12	Cytoplasm	0.6897000074386597	Nuclear export signal	Soluble	0.7646999955177307	OTHER				OTHER
	Haptista_Centroplasthelida|Meringosphaera_COSAG2C|1.187e-126|29155	2-C-methyl-D-erythritol 2,4-cyclodiphosphate synthase, chloroplastic, MECDP-synthase, MECPS, MECS, EC:4.6.1.12	Plastid	0.9067000150680542		Soluble	0.7329000234603882	OTHER				mTP	0.444410	51-150	CS pos: 30-31. VRT-AC. Pr: 0.1661
	Haptista_Centroplasthelida|Meringosphaera_COSAG2B|1.187e-126|31577	2-C-methyl-D-erythritol 2,4-cyclodiphosphate synthase, chloroplastic, MECDP-synthase, MECPS, MECS, EC:4.6.1.12	Plastid	0.8956999778747559		Soluble	0.6955000162124634	OTHER				OTHER
	Haptista_Centroplasthelida|Meringosphaera_COSAG2D|1.187e-126|082029	2-C-methyl-D-erythritol 2,4-cyclodiphosphate synthase, chloroplastic, MECDP-synthase, MECPS, MECS, EC:4.6.1.12	Plastid	0.8844000101089478		Soluble	0.7279000282287598	OTHER				cTP	0.448088	1-100	CS pos: 66-67. VHC-VR. Pr: 0.2112
	Haptista_Centroplasthelida|Meringosphaera_COSAG2E|1.415e-133|09955	2-C-methyl-D-erythritol 2,4-cyclodiphosphate synthase, chloroplastic, MECDP-synthase, MECPS, MECS, EC:4.6.1.12	Cytoplasm|Nucleus	0.7633000016212463 | 0.524399995803833	Nuclear localization signal	Soluble	0.7872999906539917	OTHER				OTHER
ispG	Haptista_Centroplasthelida|Meringosphaera_COSAG3-SE|ERR1719311_1187402|06889	4-hydroxy-3-methylbut-2-en-1-yl diphosphate synthase (ferredoxin), chloroplastic, EC:1.17.7.1, 1-hydroxy-2-methyl-2-(E)-butenyl 4-diphosphate synthase, Protein CHLOROPLAST BIOGENESIS 4, Protein CONSTITUTIVE SUBTILISIN 3	Cytoplasm	0.48410001397132874	Peroxisomal targeting signal	Peripheral|Soluble	0.6363999843597412 | 0.5820000171661377	OTHER				OTHER
	Haptista_Centroplasthelida|Meringosphaera_COSAG3-SE|ERR1719311_1187402|14320	4-hydroxy-3-methylbut-2-en-1-yl diphosphate synthase (ferredoxin), chloroplastic, EC:1.17.7.1, 1-hydroxy-2-methyl-2-(E)-butenyl 4-diphosphate synthase, Protein CHLOROPLAST BIOGENESIS 4, Protein CONSTITUTIVE SUBTILISIN 3	Plastid	0.9642999768257141	Chloroplast transit peptide	Transmembrane	0.6766999959945679	SP	0.999839	51-150	CS pos: 19-20. Pr: 0.9828	OTHER	0.988490	51-150	CS pos: 19-20. AMC-TP. Pr: 0.4274
	Haptista_Centroplasthelida|Meringosphaera_COSAG2C|4.175e-113|08035	4-hydroxy-3-methylbut-2-en-1-yl diphosphate synthase (ferredoxin), chloroplastic, EC:1.17.7.1, 1-hydroxy-2-methyl-2-(E)-butenyl 4-diphosphate synthase, Protein CHLOROPLAST BIOGENESIS 4, Protein CONSTITUTIVE SUBTILISIN 3	Cytoplasm	0.5105000138282776	Peroxisomal targeting signal	Peripheral|Soluble	0.6654000282287598 | 0.5321000218391418	OTHER				OTHER
	Haptista_Centroplasthelida|Meringosphaera_COSAG2C|ERR1719311_1187402|28542	4-hydroxy-3-methylbut-2-en-1-yl diphosphate synthase (ferredoxin), chloroplastic, EC:1.17.7.1, 1-hydroxy-2-methyl-2-(E)-butenyl 4-diphosphate synthase	Plastid	0.9805999994277954	Chloroplast transit peptide	Transmembrane	0.788100004196167	OTHER				cTP	0.592360	101-200	CS pos: 66-67. LRA-EL. Pr: 0.4174
	Haptista_Centroplasthelida|Meringosphaera_COSAG2B|ERR1719407_170301|33136	4-hydroxy-3-methylbut-2-en-1-yl diphosphate synthase (ferredoxin), chloroplastic, EC:1.17.7.1, 1-hydroxy-2-methyl-2-(E)-butenyl 4-diphosphate synthase, Protein CHLOROPLAST BIOGENESIS 4, Protein CONSTITUTIVE SUBTILISIN 3	Cytoplasm	0.6775000095367432		Soluble	0.7045999765396118	OTHER				SP	0.438971	351-450	CS pos: 18-19. ALA-AK. Pr: 0.3496	mTP	0.489815	501-600	CS pos: 30-31. GRT-LF. Pr: 0.2175
	Haptista_Centroplasthelida|Meringosphaera_COSAG2A-SE|ERR1719311_1187402|08898	4-hydroxy-3-methylbut-2-en-1-yl diphosphate synthase (ferredoxin), chloroplastic, EC:1.17.7.1, 1-hydroxy-2-methyl-2-(E)-butenyl 4-diphosphate synthase, Protein CHLOROPLAST BIOGENESIS 4, Protein CONSTITUTIVE SUBTILISIN 3	Plastid	0.9259999990463257		Transmembrane	0.580299973487854	OTHER				cTP	0.685507	51-150	CS pos: 48-49. VEA-RA. Pr: 0.2308	cTP	0.536255	101-200	CS pos: 41-42. LQA-EL. Pr: 0.5196
	Haptista_Centroplasthelida|Meringosphaera_COSAG2E|ERR1719311_1187402|28210	4-hydroxy-3-methylbut-2-en-1-yl diphosphate synthase (ferredoxin), chloroplastic, EC:1.17.7.1, 1-hydroxy-2-methyl-2-(E)-butenyl 4-diphosphate synthase, Protein CHLOROPLAST BIOGENESIS 4, Protein CONSTITUTIVE SUBTILISIN 3	Plastid	0.9157999753952026	Chloroplast transit peptide	Transmembrane	0.7404999732971191	OTHER				SP	0.988985	51-150	CS pos: 24-25. ASG-LA. Pr: 0.4774
NifU	Haptista_Centroplasthelida|Meringosphaera_COSAG1|ERR1719213_756202|10520	NifU-like protein 2, chloroplastic, AtCNfu2, AtCnfU-V	Plastid	0.9178000092506409		Soluble	0.5609999895095825	OTHER				SP	0.520330	1-100	CS pos: 49-50. SGA-RR. Pr: 0.6111	mTP	0.756851	101-200	CS pos: 24-25. PRF-AS. Pr: 0.8416
	Haptista_Centroplasthelida|Meringosphaera_COSAG3-CA|ERR1711965_417050|28973	NifU-like protein 2, chloroplastic, AtCNfu2, AtCnfU-V	Plastid	0.7522000074386597		Peripheral|Soluble	0.7455000281333923 | 0.5130000114440918	OTHER				OTHER
	Haptista_Centroplasthelida|Meringosphaera_COSAG3-SE|ERR1719231_1367514|04725	NifU-like protein 2, chloroplastic, AtCNfu2, AtCnfU-V	Plastid	0.7919999957084656		Peripheral	0.7585999965667725	OTHER				OTHER
	Haptista_Centroplasthelida|Meringosphaera_COSAG2B|ERR1719299_311072|57804	NifU-like protein 2, chloroplastic, AtCNfu2, AtCnfU-V	Cytoplasm	0.623199999332428		Soluble	0.5428000092506409	OTHER				OTHER
	Haptista_Centroplasthelida|Meringosphaera_COSAG2D|ERR1719299_311072|071121	NifU-like protein 2, chloroplastic, AtCNfu2, AtCnfU-V	Cytoplasm	0.6485999822616577		Soluble	0.5565999746322632	OTHER				OTHER
	Haptista_Centroplasthelida|Meringosphaera_COSAG3-CA|ERR1719213_756202|60237	NifU-like protein 2, chloroplastic, AtCNfu2, AtCnfU-V	Cytoplasm	0.4943999946117401		Peripheral|Soluble	0.7605000138282776 | 0.5497000217437744	OTHER				OTHER
	Haptista_Centroplasthelida|Meringosphaera_COSAG3-CA|ERR1719299_311072|45360	NifU-like protein 2, chloroplastic, AtCNfu2, AtCnfU-V	Cytoplasm	0.697700023651123		Soluble	0.6200000047683716	OTHER				OTHER
	Haptista_Centroplasthelida|Meringosphaera_COSAG2A-SE|ERR1719213_756202|27713	NifU-like protein 2, chloroplastic, AtCNfu2, AtCnfU-V	Cytoplasm	0.4973999857902527		Peripheral|Soluble	0.6685000061988831 | 0.5218999981880188	OTHER				OTHER
	Haptista_Centroplasthelida|Meringosphaera_COSAG2E|3.262e-115|29470	NifU-like protein 2, chloroplastic, AtCNfu2, AtCnfU-V	Cytoplasm	0.6589999794960022	Peroxisomal targeting signal	Peripheral|Soluble	0.7432000041007996 | 0.5716999769210815	OTHER				OTHER
IscA-like	Haptista_Centroplasthelida|Meringosphaera_COSAG2C|ERR1719445_360649|36570	Iron-sulfur assembly protein IscA-like 1, mitochondrial	Mitochondrion	0.79830002784729	Mitochondrial transit peptide	Soluble	0.6922000050544739	OTHER				SP	0.745878	1-100	CS pos: 26-27. VCG-VW. Pr: 0.4497
	Haptista_Centroplasthelida|Meringosphaera_COSAG2B|ERR1711977_627475|60475	Iron-sulfur assembly protein IscA-like 1, mitochondrial	Cytoplasm	0.7680000066757202		Soluble	0.708299994468689	OTHER				OTHER
	Haptista_Centroplasthelida|Meringosphaera_COSAG2D|ERR1711977_627475|083537	Iron-sulfur assembly protein IscA-like 1, mitochondrial	Cytoplasm	0.8256000280380249		Soluble	0.682200014591217	OTHER				OTHER
	Haptista_Centroplasthelida|Meringosphaera_COSAG3-CA|ERR1711977_627475|27925	Iron-sulfur assembly protein IscA-like 3, mitochondrial	Cytoplasm	0.717199981212616		Soluble	0.7057999968528748	OTHER				OTHER
	Haptista_Centroplasthelida|Meringosphaera_COSAG2A-SE|ERR1711977_627475|15463	Iron-sulfur assembly protein IscA-like 3, mitochondrial	Cytoplasm	0.717199981212616		Soluble	0.7057999968528748	OTHER				OTHER
	Haptista_Centroplasthelida|Meringosphaera_COSAG2E|ERR1711991_1052816|22967	Iron-sulfur assembly protein IscA-like 1, mitochondrial	Cytoplasm|Mitochondrion	0.5449000000953674 | 0.8776000142097473	Mitochondrial transit peptide	Soluble	0.7024000287055969	OTHER				OTHER
sufB	Haptista_Centroplasthelida|Meringosphaera_COSAG1|ERR1719247_3743825|16055	Iron-sulfur cluster assembly SufBD family protein ycf24	Plastid	0.9538000226020813		Transmembrane	0.8998000025749207	OTHER				mTP	0.591627	151-250	CS pos: 25-26. PSW-SS. Pr: 0.3688
	Haptista_Centroplasthelida|Meringosphaera_COSAG2C|ERR1719178_246144|10347	Iron-sulfur cluster assembly SufBD family protein slr0074	Plastid	0.9962999820709229	Chloroplast transit peptide	Soluble	0.8223000168800354	OTHER				OTHER
	Haptista_Centroplasthelida|Meringosphaera_COSAG2B|1020|10377	Iron-sulfur cluster assembly SufBD family protein slr0074	Plastid	0.9901000261306763	Chloroplast transit peptide	Soluble	0.8118000030517578	OTHER				OTHER
	Haptista_Centroplasthelida|Meringosphaera_COSAG3-CA|ERR1719247_3743825|35803	Iron-sulfur cluster assembly SufBD family protein slr0074	Plastid	0.9660999774932861	Chloroplast transit peptide	Transmembrane	0.8689000010490417	OTHER				cTP	0.484034	51-150	CS pos: 61-62. VRA-DR. Pr: 0.4289	SP	0.711012	151-250	CS pos: 17-18. AFG-RA. Pr: 0.4496
	Haptista_Centroplasthelida|Meringosphaera_COSAG2A-SE|ERR1719247_3743825|05406	Iron-sulfur cluster assembly SufBD family protein slr0074	Cytoplasm|Nucleus	0.6151000261306763 | 0.5541999936103821	Nuclear export signal	Soluble	0.8159000277519226	OTHER				OTHER
sufD	Haptista_Centroplasthelida|Meringosphaera_COSAG1|ERR1740124_54694|10984	Protein ABCI7, chloroplastic, ABC transporter I family member 7, ABC transporter ABCI.7, AtABCI7, Non-intrinsic ABC protein 6, Plastid SufD-like protein	Plastid	0.9745000004768372	Chloroplast transit peptide	Transmembrane|Soluble	0.6937000155448914 | 0.5042999982833862	OTHER				cTP	0.600726	51-150	CS pos: 49-50. VVA-GT. Pr: 0.6615	SP	0.391903	101-200	CS pos: 44-45. VLA-AA. Pr: 0.2764	cTP	0.503442	201-300	CS pos: 77-78. GVA-AG. Pr: 0.5107
	Haptista_Centroplasthelida|Meringosphaera_COSAG2E|ERR1712070_1105022|36096	Iron-sulfur cluster assembly SufBD family protein slr0076	Cytoplasm	0.5067999958992004		Soluble	0.6589000225067139	OTHER				OTHER
	Haptista_Centroplasthelida|Meringosphaera_COSAG2E|ERR1740124_54694|18703	Iron-sulfur cluster assembly SufBD family protein slr0076	Cytoplasm	0.5084999799728394	Nuclear localization signal	Soluble	0.7372999787330627	OTHER				cTP	0.867540	251-350	CS pos: 62-63. SVA-DD. Pr: 0.2833
sufE	Haptista_Centroplasthelida|Meringosphaera_COSAG3-CA|ERR1719181_1953414|28635	Uncharacterized SufE-like protein slr1419	Cytoplasm	0.6376000046730042		Soluble	0.7760999798774719	OTHER				OTHER
	Haptista_Centroplasthelida|Meringosphaera_COSAG2C|2.748e-49|05239	SufE-like protein 1, chloroplastic/mitochondrial, Chloroplastic SufE, CpSufE, Protein EMBRYO DEFECTIVE 1374, Protein SULFUR E, AtSUFE, Protein SULFUR E 1, AtSUFE1	Cytoplasm	0.5648000240325928		Soluble	0.6312999725341797	OTHER				OTHER
	Haptista_Centroplasthelida|Meringosphaera_COSAG2B|3.094e-34|88086	SufE-like protein 1, chloroplastic/mitochondrial, Chloroplastic SufE, CpSufE, Protein EMBRYO DEFECTIVE 1374, Protein SULFUR E, AtSUFE, Protein SULFUR E 1, AtSUFE1	Cytoplasm	0.39469999074935913	Mitochondrial transit peptide	Soluble	0.6636000275611877	OTHER				OTHER
	Haptista_Centroplasthelida|Meringosphaera_COSAG3-CA|2.748e-49|49082	Pollen-specific leucine-rich repeat extensin-like protein 2, AtPEX2, Pollen-specific LRR/EXTENSIN2, Cell wall hydroxyproline-rich glycoprotein	Cytoplasm	0.5834000110626221	Nuclear localization signal	Soluble	0.6128000020980835	OTHER				OTHER
	Haptista_Centroplasthelida|Meringosphaera_COSAG2A-SE|ERR1719181_1953414|06497	Putative cysteine desulfuration protein SufE	Plastid	0.9832000136375427	Chloroplast transit peptide	Peripheral|Soluble	0.7439000010490417 | 0.6384000182151794	OTHER				OTHER
sufS	Haptista_Centroplasthelida|Meringosphaera_COSAG1|ERR1719163_2375202|08357	Probable cysteine desulfurase, EC:2.8.1.7	Plastid	0.9014999866485596		Transmembrane	0.9322999715805054	OTHER				OTHER
	Haptista_Centroplasthelida|Meringosphaera_COSAG3-SE|ERR1719424_743119|08199	Cysteine desulfurase 1, chloroplastic, EC:2.8.1.7, NIFS-like protein 1, CpNifS1, Plastid sufS-like protein, Protein AtCpNifS, Selenocysteine lyase, EC:4.4.1.16	Plastid	0.8155999779701233		Transmembrane	0.7444999814033508	OTHER				SP	0.440229	51-150	CS pos: 19-20. AYG-NP. Pr: 0.7063	cTP	0.467433	101-200	CS pos: 57-58. FGA-AS. Pr: 0.3723
	Haptista_Centroplasthelida|Meringosphaera_COSAG2C|4.463e-163|34210	Probable cysteine desulfurase, EC:2.8.1.7	Mitochondrion	0.597000002861023		Peripheral|Soluble	0.6317999958992004 | 0.6927000284194946	OTHER				OTHER
	Haptista_Centroplasthelida|Meringosphaera_COSAG2C|ERR1719424_743119|03484	Cysteine desulfurase 1, chloroplastic, EC:2.8.1.7, NIFS-like protein 1, CpNifS1, Plastid sufS-like protein, Protein AtCpNifS, Selenocysteine lyase, EC:4.4.1.16	Cytoplasm	0.7419999837875366	Nuclear localization signal	Soluble	0.6990000009536743	OTHER				OTHER
	Haptista_Centroplasthelida|Meringosphaera_COSAG2B|ERR1719163_2375202|06562	Cysteine desulfurase 1, chloroplastic, EC:2.8.1.7, NIFS-like protein 1, CpNifS1, Plastid sufS-like protein, Protein AtCpNifS, Selenocysteine lyase, EC:4.4.1.16	Plastid	0.6237000226974487	Chloroplast transit peptide	Soluble	0.7120000123977661	SP	0.833193	1-100	CS pos: 27-28. Pr: 0.6407	OTHER
	Haptista_Centroplasthelida|Meringosphaera_COSAG2D|ERR1719163_2375202|212929	Cysteine desulfurase 1, chloroplastic, EC:2.8.1.7, NIFS-like protein 1, CpNifS1, Plastid sufS-like protein, Protein AtCpNifS, Selenocysteine lyase, EC:4.4.1.16	Plastid	0.6119999885559082		Transmembrane	0.8314999938011169	OTHER				SP	0.528531	51-150	CS pos: 16-17. VYG-GR. Pr: 0.5215
	Haptista_Centroplasthelida|Meringosphaera_COSAG3-CA|ERR1719163_2375202|36022	Cysteine desulfurase 1, chloroplastic, EC:2.8.1.7, NIFS-like protein 1, CpNifS1, Plastid sufS-like protein, Protein AtCpNifS, Selenocysteine lyase, EC:4.4.1.16	Endoplasmic reticulum	0.4724000096321106		Transmembrane	0.7750999927520752	OTHER				SP	0.998710	151-250	CS pos: 22-23. VYG-GR. Pr: 0.6539
	Haptista_Centroplasthelida|Meringosphaera_COSAG2A-SE|ERR1719163_2375202|11422	Cysteine desulfurase 1, chloroplastic, EC:2.8.1.7, NIFS-like protein 1, CpNifS1, Plastid sufS-like protein, Protein AtCpNifS, Selenocysteine lyase, EC:4.4.1.16	Cytoplasm	0.2825999855995178		Transmembrane	0.8033999800682068	OTHER				SP	0.997970	101-200	CS pos: 25-26. VYG-GR. Pr: 0.5915
	Haptista_Centroplasthelida|Meringosphaera_COSAG2E|ERR1719163_2375202|00198	Probable cysteine desulfurase, EC:2.8.1.7	Plastid	0.6104000210762024		Transmembrane	0.9063000082969666	OTHER				OTHER
psbO	Haptista_Centroplasthelida|Meringosphaera_COSAG2E|ERR1719343_914066|39704		Cytoplasm	0.5189999938011169		Soluble	0.6586999893188477	OTHER				OTHER
