## Supplementary material for "Single cell genomics and fluorescence microscopy suggest a permanent plastid in a marine centrohelid": Dataset S5

### Sheet: Sheet1
	Section "Single cell isolations and MDA"	Section "Sequencing"		Section "SAG assembly and phylogenetic analysis of the rDNA"		Section "Phylogenomic analyses"
Cell	Multiple displacement amplification (MDA) kit	Library preparation	Sequencing instrument	Normalization	Assembly	Proteome prediction (host)	Homolog collection and single gene tree parsing for phylogenomic analyses
SE-N12	the REPLI-g UltraFast Mini kit	TruSeq PCR-free kit	NovaSeq 6000	to a target value of 25 with bbmap v.38.08	metaspades.py with Spades v.3.15.5	Prodigal	analyses (host and plastid) performed in round one
SE-N15	the REPLI-g UltraFast Mini kit	TruSeq PCR-free kit	NovaSeq 6000	to a target value of 25 with bbmap v.38.08	metaspades.py with Spades v.3.15.5	Prodigal	analyses (host and plastid) performed in round one
SE-N16	the REPLI-g UltraFast Mini kit	TruSeq PCR-free kit	NovaSeq 6000	to a target value of 25 with bbmap v.38.08	metaspades.py with Spades v.3.15.5	Prodigal	analyses (host and plastid) performed in round one
SE-N18	the REPLI-g UltraFast Mini kit	TruSeq PCR-free kit	NovaSeq 6000	to a target value of 25 with bbmap v.38.08	metaspades.py with Spades v.3.15.5	Prodigal	analyses (host and plastid) performed in round one
SE-N19	the REPLI-g UltraFast Mini kit	TruSeq PCR-free kit	NovaSeq 6000	to a target value of 25 with bbmap v.38.08	metaspades.py with Spades v.3.15.5	Prodigal	analyses (host and plastid) performed in round one
SE-N21	the REPLI-g UltraFast Mini kit	TruSeq PCR-free kit	NovaSeq 6000	to a target value of 25 with bbmap v.38.08	metaspades.py with Spades v.3.15.5	Prodigal	analyses (host and plastid) performed in round one
SE-N22	the REPLI-g UltraFast Mini kit	TruSeq PCR-free kit	NovaSeq 6000	to a target value of 25 with bbmap v.38.08	metaspades.py with Spades v.3.15.5	Prodigal	analyses (host and plastid) performed in round one
SE-N27	the REPLI-g UltraFast Mini kit	TruSeq PCR-free kit	NovaSeq 6000	to a target value of 25 with bbmap v.38.08	metaspades.py with Spades v.3.15.5	Prodigal	analyses (host and plastid) performed in round one
SE-N28	the REPLI-g UltraFast Mini kit	TruSeq PCR-free kit	NovaSeq 6000	to a target value of 25 with bbmap v.38.08	metaspades.py with Spades v.3.15.5	Prodigal	analyses (host and plastid) performed in round one
SE-N31	the REPLI-g UltraFast Mini kit	TruSeq PCR-free kit	NovaSeq 6000	to a target value of 25 with bbmap v.38.08	metaspades.py with Spades v.3.15.5	Prodigal	analyses (host and plastid) performed in round one
SE-N6	the REPLI-g UltraFast Mini kit	TruSeq PCR-free kit	NovaSeq 6000	to a target value of 25 with bbmap v.38.08	metaspades.py with Spades v.3.15.5	Prodigal	analyses (host and plastid) performed in round one
SE-N8	the REPLI-g UltraFast Mini kit	TruSeq PCR-free kit	NovaSeq 6000	to a target value of 25 with bbmap v.38.08	metaspades.py with Spades v.3.15.5	Prodigal	analyses (host and plastid) performed in round one
SE-N41	the REPLI-g UltraFast Mini kit	TruSeq PCR-free kit	NovaSeq 6000	to a target value of 25 with bbmap v.38.08	metaspades.py with Spades v.3.15.5	Prodigal	analyses (host and plastid) performed in round one
SE-N42	the REPLI-g UltraFast Mini kit	TruSeq PCR-free kit	NovaSeq 6000	to a target value of 25 with bbmap v.38.08	metaspades.py with Spades v.3.15.5	Prodigal	analyses (host and plastid) performed in round one
SE-N44	the REPLI-g UltraFast Mini kit	TruSeq Nano kit	NovaSeq 6000	to a target value of 25 with bbmap v.38.08	metaspades.py with Spades v.3.15.5	Prodigal	analyses (host and plastid) performed in round one
SE-W47	REPLI-g Advanced DNA Single Cell kit	Splinted Ligation Adapter Tagging (SPLAT) protocol	NovaSeq X Plus	to a target value of 100 with bbmap v.39.08	spades.py (--careful) with Spades v.4.0.0	MetaEuk	analyses (host and plastid) performed using dataset already contain 30 Meringosphaera SAGs from round one (see above)
SE-W48	REPLI-g Advanced DNA Single Cell kit	Splinted Ligation Adapter Tagging (SPLAT) protocol	NovaSeq X Plus	to a target value of 100 with bbmap v.39.08	spades.py (--careful) with Spades v.4.0.0	MetaEuk	analyses (host and plastid) performed using dataset already contain 30 Meringosphaera SAGs from round one (see above)
SE-W2	REPLI-g Advanced DNA Single Cell kit	Splinted Ligation Adapter Tagging (SPLAT) protocol	NovaSeq X Plus	to a target value of 100 with bbmap v.39.08	spades.py (--careful) with Spades v.4.0.0	MetaEuk	analyses (host and plastid) performed using dataset already contain 30 Meringosphaera SAGs from round one (see above)
SE-W20	REPLI-g Advanced DNA Single Cell kit	Splinted Ligation Adapter Tagging (SPLAT) protocol	NovaSeq X Plus	to a target value of 100 with bbmap v.39.08	spades.py (--careful) with Spades v.4.0.0	MetaEuk	analyses (host and plastid) performed using dataset already contain 30 Meringosphaera SAGs from round one (see above)
SE-W25	REPLI-g Advanced DNA Single Cell kit	Splinted Ligation Adapter Tagging (SPLAT) protocol	NovaSeq X Plus	to a target value of 100 with bbmap v.39.08	spades.py (--careful) with Spades v.4.0.0	MetaEuk	analyses (host and plastid) performed using dataset already contain 30 Meringosphaera SAGs from round one (see above)
SE-W27	REPLI-g Advanced DNA Single Cell kit	Splinted Ligation Adapter Tagging (SPLAT) protocol	NovaSeq X Plus	to a target value of 100 with bbmap v.39.08	spades.py (--careful) with Spades v.4.0.0	MetaEuk	analyses (host and plastid) performed using dataset already contain 30 Meringosphaera SAGs from round one (see above)
SE-W29	REPLI-g Advanced DNA Single Cell kit	Splinted Ligation Adapter Tagging (SPLAT) protocol	NovaSeq X Plus	to a target value of 100 with bbmap v.39.08	spades.py (--careful) with Spades v.4.0.0	MetaEuk	analyses (host and plastid) performed using dataset already contain 30 Meringosphaera SAGs from round one (see above)
SE-W30	REPLI-g Advanced DNA Single Cell kit	Splinted Ligation Adapter Tagging (SPLAT) protocol	NovaSeq X Plus	to a target value of 100 with bbmap v.39.08	spades.py (--careful) with Spades v.4.0.0	MetaEuk	analyses (host and plastid) performed using dataset already contain 30 Meringosphaera SAGs from round one (see above)
SE-W31	REPLI-g Advanced DNA Single Cell kit	Splinted Ligation Adapter Tagging (SPLAT) protocol	NovaSeq X Plus	to a target value of 100 with bbmap v.39.08	spades.py (--careful) with Spades v.4.0.0	MetaEuk	analyses (host and plastid) performed using dataset already contain 30 Meringosphaera SAGs from round one (see above)
CA-SC1224	REPLI-g Advanced DNA Single Cell kit	Splinted Ligation Adapter Tagging (SPLAT) protocol	NovaSeq X Plus	to a target value of 100 with bbmap v.39.08	spades.py (--careful) with Spades v.4.0.0	MetaEuk	analyses (host and plastid) performed using dataset already contain 30 Meringosphaera SAGs from round one (see above)
CA-SC1225	REPLI-g Advanced DNA Single Cell kit	Splinted Ligation Adapter Tagging (SPLAT) protocol	NovaSeq X Plus	to a target value of 100 with bbmap v.39.08	spades.py (--careful) with Spades v.4.0.0	MetaEuk	analyses (host and plastid) performed using dataset already contain 30 Meringosphaera SAGs from round one (see above)
CA-SC1226	REPLI-g Advanced DNA Single Cell kit	Splinted Ligation Adapter Tagging (SPLAT) protocol	NovaSeq X Plus	to a target value of 100 with bbmap v.39.08	spades.py (--careful) with Spades v.4.0.0	MetaEuk	analyses (host and plastid) performed using dataset already contain 30 Meringosphaera SAGs from round one (see above)
CA-SC1228	REPLI-g Advanced DNA Single Cell kit	Splinted Ligation Adapter Tagging (SPLAT) protocol	NovaSeq X Plus	to a target value of 100 with bbmap v.39.08	spades.py (--careful) with Spades v.4.0.0	MetaEuk	analyses (host and plastid) performed using dataset already contain 30 Meringosphaera SAGs from round one (see above)
CA-SC1229	REPLI-g Advanced DNA Single Cell kit	Splinted Ligation Adapter Tagging (SPLAT) protocol	NovaSeq X Plus	to a target value of 100 with bbmap v.39.08	spades.py (--careful) with Spades v.4.0.0	MetaEuk	analyses (host and plastid) performed using dataset already contain 30 Meringosphaera SAGs from round one (see above)
CA-M1	REPLI-g Advanced DNA Single Cell kit	Splinted Ligation Adapter Tagging (SPLAT) protocol	NovaSeq X Plus	to a target value of 100 with bbmap v.39.08	spades.py (--careful) with Spades v.4.0.0	MetaEuk	analyses (host and plastid) performed using dataset already contain 30 Meringosphaera SAGs from round one (see above)
CA-M2	REPLI-g Advanced DNA Single Cell kit	Splinted Ligation Adapter Tagging (SPLAT) protocol	NovaSeq X Plus	to a target value of 100 with bbmap v.39.08	spades.py (--careful) with Spades v.4.0.0	MetaEuk	analyses (host and plastid) performed using dataset already contain 30 Meringosphaera SAGs from round one (see above)
CA-M3	REPLI-g Advanced DNA Single Cell kit	Splinted Ligation Adapter Tagging (SPLAT) protocol	NovaSeq X Plus	to a target value of 100 with bbmap v.39.08	spades.py (--careful) with Spades v.4.0.0	MetaEuk	analyses (host and plastid) performed using dataset already contain 30 Meringosphaera SAGs from round one (see above)
CA-M7	REPLI-g Advanced DNA Single Cell kit	Splinted Ligation Adapter Tagging (SPLAT) protocol	NovaSeq X Plus	to a target value of 100 with bbmap v.39.08	spades.py (--careful) with Spades v.4.0.0	MetaEuk	analyses (host and plastid) performed using dataset already contain 30 Meringosphaera SAGs from round one (see above)
CA-M8-1	REPLI-g Advanced DNA Single Cell kit	Splinted Ligation Adapter Tagging (SPLAT) protocol	NovaSeq X Plus	to a target value of 100 with bbmap v.39.08	spades.py (--careful) with Spades v.4.0.0	MetaEuk	analyses (host and plastid) performed using dataset already contain 30 Meringosphaera SAGs from round one (see above)
CA-M8-2	REPLI-g Advanced DNA Single Cell kit	Splinted Ligation Adapter Tagging (SPLAT) protocol	NovaSeq X Plus	to a target value of 100 with bbmap v.39.08	spades.py (--careful) with Spades v.4.0.0	MetaEuk	analyses (host and plastid) performed using dataset already contain 30 Meringosphaera SAGs from round one (see above)
CA-M12	REPLI-g Advanced DNA Single Cell kit	Splinted Ligation Adapter Tagging (SPLAT) protocol	NovaSeq X Plus	to a target value of 100 with bbmap v.39.08	spades.py (--careful) with Spades v.4.0.0	MetaEuk	analyses (host and plastid) performed using dataset already contain 30 Meringosphaera SAGs from round one (see above)
CA-M16	REPLI-g Advanced DNA Single Cell kit	Splinted Ligation Adapter Tagging (SPLAT) protocol	NovaSeq X Plus	to a target value of 100 with bbmap v.39.08	spades.py (--careful) with Spades v.4.0.0	MetaEuk	analyses (host and plastid) performed using dataset already contain 30 Meringosphaera SAGs from round one (see above)
CA-M20	REPLI-g Advanced DNA Single Cell kit	Splinted Ligation Adapter Tagging (SPLAT) protocol	NovaSeq X Plus	to a target value of 100 with bbmap v.39.08	spades.py (--careful) with Spades v.4.0.0	MetaEuk	analyses (host and plastid) performed using dataset already contain 30 Meringosphaera SAGs from round one (see above)
CA-M21	REPLI-g Advanced DNA Single Cell kit	Splinted Ligation Adapter Tagging (SPLAT) protocol	NovaSeq X Plus	to a target value of 100 with bbmap v.39.08	spades.py (--careful) with Spades v.4.0.0	MetaEuk	analyses (host and plastid) performed using dataset already contain 30 Meringosphaera SAGs from round one (see above)
CA-M23	REPLI-g Advanced DNA Single Cell kit	Splinted Ligation Adapter Tagging (SPLAT) protocol	NovaSeq X Plus	to a target value of 100 with bbmap v.39.08	spades.py (--careful) with Spades v.4.0.0	MetaEuk	analyses (host and plastid) performed using dataset already contain 30 Meringosphaera SAGs from round one (see above)
CA-M24	REPLI-g Advanced DNA Single Cell kit	Splinted Ligation Adapter Tagging (SPLAT) protocol	NovaSeq X Plus	to a target value of 100 with bbmap v.39.08	spades.py (--careful) with Spades v.4.0.0	MetaEuk	analyses (host and plastid) performed using dataset already contain 30 Meringosphaera SAGs from round one (see above)
CA-M29	REPLI-g Advanced DNA Single Cell kit	Splinted Ligation Adapter Tagging (SPLAT) protocol	NovaSeq X Plus	to a target value of 100 with bbmap v.39.08	spades.py (--careful) with Spades v.4.0.0	MetaEuk	analyses (host and plastid) performed using dataset already contain 30 Meringosphaera SAGs from round one (see above)
CA-M30	REPLI-g Advanced DNA Single Cell kit	Splinted Ligation Adapter Tagging (SPLAT) protocol	NovaSeq X Plus	to a target value of 100 with bbmap v.39.08	spades.py (--careful) with Spades v.4.0.0	MetaEuk	analyses (host and plastid) performed using dataset already contain 30 Meringosphaera SAGs from round one (see above)
CU-9	REPLI-g Advanced DNA Single Cell kit	Splinted Ligation Adapter Tagging (SPLAT) protocol	NovaSeq X Plus	to a target value of 100 with bbmap v.39.08	spades.py (--careful) with Spades v.4.0.0	MetaEuk	analyses (host and plastid) performed using dataset already contain 30 Meringosphaera SAGs from round one (see above)
CU-13	REPLI-g Advanced DNA Single Cell kit	Splinted Ligation Adapter Tagging (SPLAT) protocol	NovaSeq X Plus	to a target value of 100 with bbmap v.39.08	spades.py (--careful) with Spades v.4.0.0	MetaEuk	analyses (host and plastid) performed using dataset already contain 30 Meringosphaera SAGs from round one (see above)
CU-15	REPLI-g Advanced DNA Single Cell kit	Splinted Ligation Adapter Tagging (SPLAT) protocol	NovaSeq X Plus	to a target value of 100 with bbmap v.39.08	spades.py (--careful) with Spades v.4.0.0	MetaEuk	analyses (host and plastid) performed using dataset already contain 30 Meringosphaera SAGs from round one (see above)
CU-16	REPLI-g Advanced DNA Single Cell kit	Splinted Ligation Adapter Tagging (SPLAT) protocol	NovaSeq X Plus	to a target value of 100 with bbmap v.39.08	spades.py (--careful) with Spades v.4.0.0	MetaEuk	analyses (host and plastid) performed using dataset already contain 30 Meringosphaera SAGs from round one (see above)
CU-11	REPLI-g Advanced DNA Single Cell kit	Splinted Ligation Adapter Tagging (SPLAT) protocol	NovaSeq X Plus	to a target value of 100 with bbmap v.39.08	spades.py (--careful) with Spades v.4.0.0	MetaEuk	analyses (host and plastid) performed using dataset already contain 30 Meringosphaera SAGs from round one (see above)
CU-2	REPLI-g Advanced DNA Single Cell kit	Splinted Ligation Adapter Tagging (SPLAT) protocol	NovaSeq X Plus	to a target value of 100 with bbmap v.39.08	spades.py (--careful) with Spades v.4.0.0	MetaEuk	analyses (host and plastid) performed using dataset already contain 30 Meringosphaera SAGs from round one (see above)
CU-8	REPLI-g Advanced DNA Single Cell kit	Splinted Ligation Adapter Tagging (SPLAT) protocol	NovaSeq X Plus	to a target value of 100 with bbmap v.39.08	spades.py (--careful) with Spades v.4.0.0	MetaEuk	analyses (host and plastid) performed using dataset already contain 30 Meringosphaera SAGs from round one (see above)
Meringosphaera SAG S1 (Sørensen et al., 2023)	REPLI-g UltraFast Mini kit (Sørensen et al., 2023)	TruSeq PCR-free kit (Sørensen et al., 2023)	NovaSeq6000 (Sørensen et al., 2023)	to a target value of 100 with a minimum coverage value of 5 with bbmap v.38.08 (Sørensen et al., 2023)	spades.py (--careful) with Spades v.3.13.1 (Sørensen et al., 2023)	Prodigal	analyses (host and plastid) performed in round one
Meringosphaera SAG S2 (Sørensen et al., 2023)	REPLI-g UltraFast Mini kit (Sørensen et al., 2023)	TruSeq PCR-free kit (Sørensen et al., 2023)	NovaSeq6000 (Sørensen et al., 2023)	to a target value of 100 with a minimum coverage value of 5 with bbmap v.38.08 (Sørensen et al., 2023)	spades.py (--careful) with Spades v.3.13.1 (Sørensen et al., 2023)	Prodigal	analyses (host and plastid) performed in round one
Meringosphaera SAG S3 (Sørensen et al., 2023)	REPLI-g UltraFast Mini kit (Sørensen et al., 2023)	TruSeq PCR-free kit (Sørensen et al., 2023)	NovaSeq6000 (Sørensen et al., 2023)	to a target value of 100 with a minimum coverage value of 5 with bbmap v.38.08 (Sørensen et al., 2023)	spades.py (--careful) with Spades v.3.13.1 (Sørensen et al., 2023)	Prodigal	analyses (host and plastid) performed in round one
Meringosphaera SAG S4 (Sørensen et al., 2023)	REPLI-g UltraFast Mini kit (Sørensen et al., 2023)	TruSeq PCR-free kit (Sørensen et al., 2023)	NovaSeq6000 (Sørensen et al., 2023)	to a target value of 100 with a minimum coverage value of 5 with bbmap v.38.08 (Sørensen et al., 2023)	spades.py (--careful) with Spades v.3.13.1 (Sørensen et al., 2023)	Prodigal	analyses (host and plastid) performed in round one
Meringosphaera SAG S5 (Sørensen et al., 2023)	REPLI-g UltraFast Mini kit (Sørensen et al., 2023)	TruSeq PCR-free kit (Sørensen et al., 2023)	NovaSeq6000 (Sørensen et al., 2023)	to a target value of 100 with a minimum coverage value of 5 with bbmap v.38.08 (Sørensen et al., 2023)	spades.py (--careful) with Spades v.3.13.1 (Sørensen et al., 2023)	Prodigal	analyses (host and plastid) performed in round one
Meringosphaera SAG S6 (Sørensen et al., 2023)	REPLI-g UltraFast Mini kit (Sørensen et al., 2023)	TruSeq PCR-free kit (Sørensen et al., 2023)	NovaSeq6000 (Sørensen et al., 2023)	to a target value of 100 with a minimum coverage value of 5 with bbmap v.38.08 (Sørensen et al., 2023)	spades.py (--careful) with Spades v.3.13.1 (Sørensen et al., 2023)	Prodigal	analyses (host and plastid) performed in round one
Meringosphaera SAG S7 (Sørensen et al., 2023)	REPLI-g UltraFast Mini kit (Sørensen et al., 2023)	TruSeq PCR-free kit (Sørensen et al., 2023)	NovaSeq6000 (Sørensen et al., 2023)	to a target value of 100 with a minimum coverage value of 5 with bbmap v.38.08 (Sørensen et al., 2023)	spades.py (--careful) with Spades v.3.13.1 (Sørensen et al., 2023)	Prodigal	analyses (host and plastid) performed in round one
Meringosphaera SAG S8 (Sørensen et al., 2023)	REPLI-g UltraFast Mini kit (Sørensen et al., 2023)	TruSeq PCR-free kit (Sørensen et al., 2023)	NovaSeq6000 (Sørensen et al., 2023)	to a target value of 100 with a minimum coverage value of 5 with bbmap v.38.08 (Sørensen et al., 2023)	spades.py (--careful) with Spades v.3.13.1 (Sørensen et al., 2023)	Prodigal	analyses (host and plastid) performed in round one
Meringosphaera SAG S9 (Sørensen et al., 2023)	REPLI-g UltraFast Mini kit (Sørensen et al., 2023)	TruSeq PCR-free kit (Sørensen et al., 2023)	NovaSeq6000 (Sørensen et al., 2023)	to a target value of 100 with a minimum coverage value of 5 with bbmap v.38.08 (Sørensen et al., 2023)	spades.py (--careful) with Spades v.3.13.1 (Sørensen et al., 2023)	Prodigal	analyses (host and plastid) performed in round one
Meringosphaera SAG S10 (Sørensen et al., 2023)	REPLI-g UltraFast Mini kit (Sørensen et al., 2023)	TruSeq PCR-free kit (Sørensen et al., 2023)	NovaSeq6000 (Sørensen et al., 2023)	to a target value of 100 with a minimum coverage value of 5 with bbmap v.38.08 (Sørensen et al., 2023)	spades.py (--careful) with Spades v.3.13.1 (Sørensen et al., 2023)	Prodigal	analyses (host and plastid) performed in round one
Meringosphaera SAG S11 (Sørensen et al., 2023)	REPLI-g UltraFast Mini kit (Sørensen et al., 2023)	TruSeq PCR-free kit (Sørensen et al., 2023)	NovaSeq6000 (Sørensen et al., 2023)	to a target value of 100 with a minimum coverage value of 5 with bbmap v.38.08 (Sørensen et al., 2023)	spades.py (--careful) with Spades v.3.13.1 (Sørensen et al., 2023)	Prodigal	analyses (host and plastid) performed in round one
Meringosphaera SAG S12 (Sørensen et al., 2023)	REPLI-g UltraFast Mini kit (Sørensen et al., 2023)	TruSeq PCR-free kit (Sørensen et al., 2023)	NovaSeq6000 (Sørensen et al., 2023)	to a target value of 100 with a minimum coverage value of 5 with bbmap v.38.08 (Sørensen et al., 2023)	spades.py (--careful) with Spades v.3.13.1 (Sørensen et al., 2023)	Prodigal	analyses (host and plastid) performed in round one
Meringosphaera SAG S13 (Sørensen et al., 2023)	REPLI-g UltraFast Mini kit (Sørensen et al., 2023)	TruSeq PCR-free kit (Sørensen et al., 2023)	NovaSeq6000 (Sørensen et al., 2023)	to a target value of 100 with a minimum coverage value of 5 with bbmap v.38.08 (Sørensen et al., 2023)	spades.py (--careful) with Spades v.3.13.1 (Sørensen et al., 2023)	Prodigal	analyses (host and plastid) performed in round one
Meringosphaera SAG S14 (Sørensen et al., 2023)	REPLI-g UltraFast Mini kit (Sørensen et al., 2023)	TruSeq PCR-free kit (Sørensen et al., 2023)	NovaSeq6000 (Sørensen et al., 2023)	to a target value of 100 with a minimum coverage value of 5 with bbmap v.38.08 (Sørensen et al., 2023)	spades.py (--careful) with Spades v.3.13.1 (Sørensen et al., 2023)	Prodigal	analyses (host and plastid) performed in round one
Meringosphaera SAG S15 (Sørensen et al., 2023)	REPLI-g UltraFast Mini kit (Sørensen et al., 2023)	TruSeq PCR-free kit (Sørensen et al., 2023)	NovaSeq6000 (Sørensen et al., 2023)	to a target value of 100 with a minimum coverage value of 5 with bbmap v.38.08 (Sørensen et al., 2023)	spades.py (--careful) with Spades v.3.13.1 (Sørensen et al., 2023)	Prodigal	analyses (host and plastid) performed in round one
